# A regularized functional regression model enabling transcriptome-wide dosage-dependent association study of cancer drug response

**DOI:** 10.1101/2020.06.18.158907

**Authors:** Evanthia Koukouli, Dennis Wang, Frank Dondelinger, Juhyun Park

## Abstract

Cancer treatments can be highly toxic and frequently only a subset of the patient population will benefit from a given treatment. Tumour genetic makeup plays an important role in cancer drug sensitivity. We suspect that gene expression markers could be used as a decision aid for treatment selection or dosage tuning. Using *in vitro* cancer cell line dose-response and gene expression data from the Genomics of Drug Sensitivity in Cancer (GDSC) project, we build a dose-varying regression model. Unlike existing approaches, this allows us to estimate dosage-dependent associations with gene expression. We include the transcriptomic profiles as dose-invariant covariates into the regression model and assume that their effect varies smoothly over the dosage levels. A two-stage variable selection algorithm (variable screening followed by penalised regression) is used to identify genetic factors that are associated with drug response over the varying dosages. We evaluate the effectiveness of our method using simulation studies focusing on the choice of tuning parameters and cross-validation for predictive accuracy assessment. We further apply the model to data from five *BRAF* targeted compounds applied to different cancer cell lines under different dosage levels. We highlight the dosage-dependent dynamics of the associations between the selected genes and drug response, and we perform pathway enrichment analysis to show that the selected genes play an important role in pathways related to tumourgenesis and DNA damage response.

**Author Summary:** Tumour cell lines allow scientists to test anticancer drugs in a laboratory environment. Cells are exposed to the drug in increasing concentrations, and the drug response, or amount of surviving cells, is measured. Generally, drug response is summarized via a single number such as the concentration at which 50% of the cells have died (IC50). To avoid relying on such summary measures, we adopted a functional regression approach that takes the dose-response curves as inputs, and uses them to find biomarkers of drug response. One major advantage of our approach is that it describes how the effect of a biomarker on the drug response changes with the drug dosage. This is useful for determining optimal treatment dosages and predicting drug response curves for unseen drug-cell line combinations. Our method scales to large numbers of biomarkers by using regularisation and, in contrast with existing literature, selects the most informative genes by accounting for drug response at untested dosages. We demonstrate its value using data from the Genomics of Drug Sensitivity in Cancer project to identify genes whose expression is associated with drug response. We show that the selected genes recapitulate prior biological knowledge, and belong to known cancer pathways.
