## Supporting Information Table S9 for "A regularized functional regression model enabling transcriptome-wide dosage-dependent association study of cancer drug response"

### Sheet: Sheet1
Gene Set Name	# Genes in Gene Set (K)	Description	# Genes in Overlap (k)	k/K	p-value	FDR q-value
P53_DN.V1_DN	193	Genes down-regulated in NCI-60 panel of cell lines with mutated TP53 [Gene ID=7157].	13	0.0674	1.13e-17	2.14e-15
IL21_UP.V1_UP	185	Genes up-regulated in Sez-4 cells (T lymphocyte) that were first starved of IL2 [Gene ID=3558] and then stimulated with IL21 [Gene ID=59067].	6	0.0324	7.52e-07	7.1e-05
E2F1_UP.V1_DN	186	Genes down-regulated in mouse fibroblasts over-expressing E2F1 [Gene ID=1869] gene.	4	0.0215	0.000286	0.018
