## Supporting Information Table S8 for "A regularized functional regression model enabling transcriptome-wide dosage-dependent association study of cancer drug response"

### Sheet: Sheet1
Gene Set Name	# Genes in Gene Set (K)	Description	# Genes in Overlap (k)	k/K	p-value	FDR q-value
STK33_SKM_UP	275	Genes up-regulated in SKM-1 cells (AML) after knockdown of STK33 [Gene ID=65975] by RNAi.	12	0.0436	1.17e-07	1.62e-05
STK33_UP	285	Genes up-regulated in NOMO-1 and SKM-1 cells (AML) after knockdown of STK33 [Gene ID=65975] by RNAi.	12	0.0421	1.72e-07	1.62e-05
STK33_NOMO_UP	290	Genes up-regulated in NOMO-1 cells (AML) after knockdown of STK33 [Gene ID=65975] by RNAi.	10	0.0345	1.08e-05	0.000597
TGFB_UP.V1_DN	188	Genes down-regulated in a panel of epithelial cell lines by TGFB1 [Gene ID=7040].	8	0.0426	1.88e-05	0.000597
TGFB_UP.V1_UP	189	Genes up-regulated in a panel of epithelial cell lines by TGFB1 [Gene ID=7040].	8	0.0423	1.95e-05	0.000597
KRAS.DF.V1_UP	190	Genes up-regulated in epithelial lung cancer cell lines over-expressing an oncogenic form of KRAS [Gene ID=3845] gene.	8	0.0421	2.02e-05	0.000597
SIRNA_EIF4GI_UP	94	Genes up-regulated in MCF10A cells vs knockdown of EIF4G1 [Gene ID=1981] gene by RNAi.	6	0.0638	2.21e-05	0.000597
RAPA_EARLY_UP.V1_UP	166	Genes up-regulated in BJAB (lymphoma) cells by rapamycin (sirolimus) [PubChem = 6610346].	7	0.0422	6.64e-05	0.00157
P53_DN.V1_DN	193	Genes down-regulated in NCI-60 panel of cell lines with mutated TP53 [Gene ID=7157].	7	0.0363	0.00017	0.00321
RAF_UP.V1_UP	193	Genes up-regulated in MCF-7 cells (breast cancer) positive for ESR1 [Gene ID=2099] MCF-7 cells (breast cancer) stably over-expressing constitutively active RAF1 [Gene ID=5894] gene.	7	0.0363	0.00017	0.00321
KRAS.KIDNEY_UP.V1_UP	142	Genes up-regulated in epithelial kidney cancer cell lines over-expressing an oncogenic form of KRAS [Gene ID=3845] gene.	6	0.0423	0.000219	0.00377
KRAS.600_UP.V1_UP	276	Genes up-regulated in four lineages of epithelial cell lines over-expressing an oncogenic form of KRAS [Gene ID=3845] gene.	8	0.029	0.000272	0.00428
AKT_UP_MTOR_DN.V1_UP	178	Genes up-regulated by everolimus [PubChem = 6442177] in mouse prostate tissue transgenically expressing human AKT1 gene [Gene ID=207] vs untreated controls.	6	0.0337	0.000729	0.0106
ESC_J1_UP_LATE.V1_UP	185	Genes up-regulated during late stages of differentiation of embryoid bodies from J1 embryonic stem cells.	6	0.0324	0.00089	0.0119
CYCLIN_D1_UP.V1_UP	187	Genes up-regulated in MCF-7 cells (breast cancer) over-expressing CCND1 [Gene ID=595] gene.	6	0.0321	0.000941	0.0119
EGFR_UP.V1_UP	192	Genes up-regulated in MCF-7 cells (breast cancer) positive for ESR1 [Gene ID=2099] and engineered to express ligand-activatable EGFR [Gene ID=1956].	6	0.0312	0.00108	0.0119
RAF_UP.V1_DN	192	Genes down-regulated in MCF-7 cells (breast cancer) positive for ESR1 [Gene ID=2099] MCF-7 cells (breast cancer) stably over-expressing constitutively active RAF1 [Gene ID=5894] gene.	6	0.0312	0.00108	0.0119
LEF1_UP.V1_UP	194	Genes up-regulated in DLD1 cells (colon carcinoma) over-expressing LEF1 [Gene ID=51176].	6	0.0309	0.00114	0.0119
PDGF_UP.V1_DN	134	Genes down-regulated in SH-SY5Y cells (neuroblastoma) in response to PDGF [Gene ID=] stimulation.	5	0.0373	0.00129	0.0128
PDGF_ERK_DN.V1_DN	148	Genes down-regulated in SH-SY5Y cells (neuroblastoma) in response to PDGF [Gene ID=] stimulation after pre-treatment with the ERK inhibitors U0126 and PD98059 [PubChem=3006531, 4713].	5	0.0338	0.002	0.0189
ESC_V6.5_UP_EARLY.V1_DN	161	Genes down-regulated during early stages of differentiation of embryoid bodies from V6.5 embryonic stem cells.	5	0.0311	0.00288	0.0259
MTOR_UP.V1_DN	181	Genes down-regulated by everolimus [PubChem = 6442177] in prostate tissue.	5	0.0276	0.00473	0.0397
IL15_UP.V1_DN	182	Genes down-regulated in Sez-4 cells (T lymphocyte) that were first starved of IL2 [Gene ID=3558] and then stimulated with IL15 [Gene ID=3600].	5	0.0275	0.00484	0.0397
CYCLIN_D1_KE_.V1_UP	188	Genes up-regulated in MCF-7 cells (breast cancer) over-expressing a mutant K112E form of CCND1 [Gene ID=595] gene.	5	0.0266	0.00554	0.0397
PIGF_UP.V1_DN	188	Genes down-regulated in HUVEC cells (endothelium) by treatment with PIGF [Gene ID=5281].	5	0.0266	0.00554	0.0397
ATF2_S_UP.V1_UP	189	Genes up-regulated in myometrial cells over-expressing a shortened splice form of ATF2 [Gene ID=1386] gene.	5	0.0265	0.00567	0.0397
ERBB2_UP.V1_UP	189	Genes up-regulated in MCF-7 cells (breast cancer) positive for ESR1 [Gene ID=2099] and engineered to express ligand-activatable ERBB2 [Gene ID=2064].	5	0.0265	0.00567	0.0397
MEK_UP.V1_UP	194	Genes up-regulated in MCF-7 cells (breast cancer) positive for ESR1 [Gene ID=2099] MCF-7 cells (breast cancer) stably over-expressing constitutively active MAP2K1 [Gene ID=5604] gene.	5	0.0258	0.00632	0.0426
RB_P130_DN.V1_UP	128	Genes up-regulated in primary keratinocytes from RB1 and RBL2 [Gene ID=5925, 5934] skin specific knockout mice.	4	0.0312	0.00739	0.0481
