## Supporting Information Table S7 for "A regularized functional regression model enabling transcriptome-wide dosage-dependent association study of cancer drug response"

### Sheet: Sheet1
Pathway	Number of genes	P-value	Adjusted p-value
Senescence and Autophagy in Cancer WP615	3	0	0
Vitamin D Metabolism WP1531	1	0	0
Dopamine metabolism WP2436	1	0	0
NOTCH1 regulation of human endothelial cell calcification WP3413	1	0	0
Hippo-Merlin Signaling Dysregulation WP4541	3	0.001	0.0065
RANKL/RANK (Receptor activator of NFKB (ligand)) Signaling Pathway WP2018	2	0.001	0.0065
miRNA targets in ECM and membrane receptors WP2911	1	0.001	0.0065
Blood Clotting Cascade WP272	1	0.001	0.0065
Hereditary leiomyomatosis and renal cell carcinoma pathway WP4206	1	0.002	0.0104
Globo Sphingolipid Metabolism WP1424	1	0.002	0.0104
Osteoclast Signaling WP12	1	0.003	0.0141818
Type 2 papillary renal cell carcinoma WP4241	1	0.007	0.028
Photodynamic therapy-induced HIF-1 survival signaling WP3614	1	0.007	0.028
Spinal Cord Injury WP2431	2	0.008	0.0297143
Fibrin Complement Receptor 3 Signaling Pathway WP4136	1	0.011	0.0297143
IL-5 Signaling Pathway WP127	1	0.01	0.0297143
Vitamin A and Carotenoid Metabolism WP716	1	0.012	0.0297143
Prostaglandin Synthesis and Regulation WP98	1	0.011	0.0297143
Regulation of Microtubule Cytoskeleton WP2038	1	0.012	0.0297143
Exercise-induced Circadian Regulation WP410	1	0.011	0.0297143
Prader-Willi and Angelman Syndrome WP3998	1	0.011	0.0297143
Calcium Regulation in the Cardiac Cell WP536	2	0.014	0.0303333
Vitamin B12 Metabolism WP1533	1	0.014	0.0303333
Oxidation by Cytochrome P450 WP43	1	0.014	0.0303333
Hepatitis C and Hepatocellular Carcinoma WP3646	1	0.018	0.03744
Endochondral Ossification WP474	1	0.019	0.038
Kit receptor signaling pathway WP304	1	0.02	0.0385185
Complement and Coagulation Cascades WP558	1	0.021	0.039
Folate Metabolism WP176	1	0.023	0.0412414
Selenium Micronutrient Network WP15	1	0.025	0.0433333
ncRNAs involved in Wnt signaling in hepatocellular carcinoma WP4336	1	0.027	0.0452903
PPAR signaling pathway WP3942	1	0.029	0.047125
Focal Adhesion WP306	2	0.036	0.0549714
Arrhythmogenic Right Ventricular Cardiomyopathy WP2118	1	0.036	0.0549714
LncRNA involvement in canonical Wnt signaling and colorectal cancer WP4258	1	0.037	0.0549714
Pathways Regulating Hippo Signaling WP4540	1	0.039	0.0562162
Wnt Signaling Pathway and Pluripotency WP399	1	0.04	0.0562162
Neural Crest Differentiation WP2064	1	0.045	0.0615789
Integrin-mediated Cell Adhesion WP185	1	0.05	0.065
Wnt Signaling WP428	1	0.05	0.065
NRF2 pathway WP2884	1	0.074	0.0938537
Ebola Virus Pathway on Host WP4217	1	0.077	0.0943256
TGF-beta Signaling Pathway WP366	1	0.078	0.0943256
Endoderm Differentiation WP2853	1	0.08	0.0945455
Focal Adhesion-PI3K-Akt-mTOR-signaling pathway WP3932	2	0.086	0.0993778
Ectoderm Differentiation WP2858	1	0.089	0.100609
PI3K-Akt Signaling Pathway WP4172	2	0.112	0.118857
Regulation of Actin Cytoskeleton WP51	1	0.112	0.118857
Metapathway biotransformation Phase I and II WP702	1	0.112	0.118857
Circadian rhythm related genes WP3594	1	0.153	0.15912
VEGFA-VEGFR2 Signaling Pathway WP3888	1	0.208	0.212078
Nuclear Receptors Meta-Pathway WP2882	1	0.303	0.303
