## Supporting Information Table S6 for "A regularized functional regression model enabling transcriptome-wide dosage-dependent association study of cancer drug response"

### Sheet: Sheet1
Pathway	Number of genes	P-value	Adjusted p-value
Glial Cell Differentiation WP2276	2	0	0
NLR Proteins WP288	2	0	0
Supression of HMGB1 mediated inflammation by THBD WP4479	2	0	0
Mammary gland development pathway - Puberty (Stage 2 of 4) WP2814	2	0	0
Apoptosis Modulation and Signaling WP1772	5	0.001	0.022875
Primary Focal Segmental Glomerulosclerosis FSGS WP2572	4	0.001	0.022875
NOTCH1 regulation of human endothelial cell calcification WP3413	2	0.001	0.022875
Osteopontin Signaling WP1434	1	0.001	0.022875
Sulindac Metabolic Pathway WP2542	1	0.002	0.0406667
Vitamin B12 Metabolism WP1533	3	0.003	0.0499091
Glucocorticoid and Mineralcorticoid Metabolism WP237	1	0.003	0.0499091
T-Cell antigen Receptor (TCR) Signaling Pathway WP69	4	0.004	0.0522857
Role Altered Glycolysation of MUC1 in Tumour Microenvironment WP4480	1	0.004	0.0522857
MAPK and NFkB Signalling Pathways Inhibited by Yersinia YopJ WP3849	1	0.004	0.0522857
Heme Biosynthesis WP561	1	0.005	0.0571875
The alternative pathway of fetal androgen synthesis WP4524	1	0.005	0.0571875
Complement and Coagulation Cascades WP558	3	0.007	0.0582273
Oligodendrocyte Specification and differentiation(including remyelination), leading to Myelin Components for CNS WP4304	2	0.007	0.0582273
Matrix Metalloproteinases WP129	2	0.006	0.0582273
Fibrin Complement Receptor 3 Signaling Pathway WP4136	2	0.006	0.0582273
TFs Regulate miRNAs related to cardiac hypertrophy WP1559	1	0.007	0.0582273
NAD metabolism, sirtuins and aging WP3630	1	0.007	0.0582273
Calcium Regulation in the Cardiac Cell WP536	5	0.009	0.068625
Steroid Biosynthesis WP496	1	0.009	0.068625
Selenium Micronutrient Network WP15	3	0.01	0.0703846
Photodynamic therapy-induced NF-kB survival signaling WP3617	2	0.01	0.0703846
MAPK Signaling Pathway WP382	7	0.013	0.0722368
Spinal Cord Injury WP2431	4	0.014	0.0722368
PPAR signaling pathway WP3942	3	0.011	0.0722368
Photodynamic therapy-induced HIF-1 survival signaling WP3614	2	0.012	0.0722368
Nucleotide-binding Oligomerization Domain (NOD) pathway WP1433	2	0.013	0.0722368
Genes targeted by miRNAs in adipocytes WP1992	1	0.014	0.0722368
Classical pathway of steroidogenesis, including diseases WP4523	1	0.015	0.0722368
Fatty Acid Omega Oxidation WP206	1	0.014	0.0722368
NAD+ metabolism WP3644	1	0.015	0.0722368
ID signaling pathway WP53	1	0.015	0.0722368
Serotonin and anxiety WP3947	1	0.012	0.0722368
Leptin Insulin Overlap WP3935	1	0.013	0.0722368
Notch Signaling WP268	2	0.017	0.0797692
Oxysterols derived from cholesterol WP4545	1	0.019	0.0848049
Mitochondrial LC-Fatty Acid Beta-Oxidation WP368	1	0.019	0.0848049
EGF/EGFR Signaling Pathway WP437	5	0.02	0.0871429
Interleukin-11 Signaling Pathway WP2332	2	0.021	0.0893721
MicroRNAs in cardiomyocyte hypertrophy WP1544	3	0.022	0.0894667
Vitamin B12 Disorders WP4271	1	0.022	0.0894667
TGF-B Signaling in Thyroid Cells for Epithelial-Mesenchymal Transition WP3859	1	0.026	0.09516
Serotonin Receptor 2 and ELK-SRF/GATA4 signaling WP732	1	0.026	0.09516
Urea cycle and metabolism of amino groups WP497	1	0.026	0.09516
NAD+ biosynthetic pathways WP3645	1	0.025	0.09516
Type II diabetes mellitus WP1584	1	0.025	0.09516
B Cell Receptor Signaling Pathway WP23	3	0.03	0.0961525
Cardiac Hypertrophic Response WP2795	2	0.03	0.0961525
Regulation of Apoptosis by Parathyroid Hormone-related Protein WP3872	1	0.03	0.0961525
Fatty Acid Biosynthesis WP357	1	0.027	0.0961525
Vitamin D in inflammatory diseases WP4482	1	0.031	0.0961525
Blood Clotting Cascade WP272	1	0.031	0.0961525
EBV LMP1 signaling WP262	1	0.029	0.0961525
Estrogen signaling pathway WP712	1	0.03	0.0961525
Angiogenesis WP1539	1	0.029	0.0961525
Intraflagellar transport proteins binding to dynein WP4532	1	0.032	0.0976
Brain-Derived Neurotrophic Factor (BDNF) signaling pathway WP2380	4	0.035	0.103306
Integrin-mediated Cell Adhesion WP185	3	0.035	0.103306
Focal Adhesion WP306	5	0.039	0.105676
IL-1 signaling pathway WP195	2	0.041	0.105676
Notch Signaling Pathway WP61	2	0.041	0.105676
Oxidation by Cytochrome P450 WP43	2	0.041	0.105676
T-Cell antigen Receptor (TCR) pathway during Staphylococcus aureus infection WP3863	2	0.041	0.105676
Endochondral Ossification WP474	2	0.037	0.105676
Methionine De Novo and Salvage Pathway WP3580	1	0.037	0.105676
PPAR Alpha Pathway WP2878	1	0.04	0.105676
One Carbon Metabolism WP241	1	0.04	0.105676
Wnt Signaling WP428	3	0.044	0.106948
MECP2 and Associated Rett Syndrome WP3584	2	0.045	0.106948
Folate Metabolism WP176	2	0.045	0.106948
TLR4 Signaling and Tolerance WP3851	1	0.044	0.106948
Toll-like Receptor Signaling WP3858	1	0.045	0.106948
Constitutive Androstane Receptor Pathway WP2875	1	0.045	0.106948
Canonical and Non-canonical Notch signaling WP3845	1	0.048	0.112615
Wnt/beta-catenin Signaling Pathway in Leukemia WP3658	1	0.049	0.113506
Gastric Cancer Network 1 WP2361	1	0.051	0.116663
IL1 and megakaryocytes in obesity WP2865	1	0.052	0.117481
Sterol Regulatory Element-Binding Proteins (SREBP) signalling WP1982	2	0.053	0.11828
Gastric Cancer Network 2 WP2363	1	0.054	0.11906
RAC1/PAK1/p38/MMP2 Pathway WP3303	2	0.061	0.125427
Non-genomic actions of 1,25 dihydroxyvitamin D3 WP4341	2	0.061	0.125427
IL17 signaling pathway WP2112	1	0.059	0.125427
Resistin as a regulator of inflammation WP4481	1	0.06	0.125427
Signal transduction through IL1R WP4496	1	0.06	0.125427
p38 MAPK Signaling Pathway WP400	1	0.06	0.125427
Fluoropyrimidine Activity WP1601	1	0.064	0.128703
miRNAs involvement in the immune response in sepsis WP4329	1	0.064	0.128703
Human Thyroid Stimulating Hormone (TSH) signaling pathway WP2032	2	0.065	0.129293
Signaling of Hepatocyte Growth Factor Receptor WP313	1	0.067	0.130436
Selenium Metabolism and Selenoproteins WP28	1	0.067	0.130436
Fatty Acid Beta Oxidation WP143	1	0.069	0.132916
Zinc homeostasis WP3529	1	0.072	0.13725
Signaling Pathways in Glioblastoma WP2261	2	0.074	0.139608
Apoptosis WP254	2	0.077	0.14091
Nuclear Receptors in Lipid Metabolism and Toxicity WP299	1	0.076	0.14091
Wnt Signaling in Kidney Disease WP4150	1	0.077	0.14091
Striated Muscle Contraction Pathway WP383	1	0.083	0.148912
Ferroptosis WP4313	1	0.083	0.148912
ncRNAs involved in Wnt signaling in hepatocellular carcinoma WP4336	2	0.084	0.149243
Nuclear Receptors WP170	1	0.09	0.158365
TNF related weak inducer of apoptosis (TWEAK) Signaling Pathway WP2036	1	0.092	0.160343
NO/cGMP/PKG mediated Neuroprotection WP4008	1	0.095	0.164009
Circadian rhythm related genes WP3594	4	0.096	0.164187
Pancreatic adenocarcinoma pathway WP4263	2	0.097	0.164361
Androgen receptor signaling pathway WP138	2	0.102	0.171248
Metabolic reprogramming in colon cancer WP4290	1	0.103	0.171355
LncRNA involvement in canonical Wnt signaling and colorectal cancer WP4258	2	0.108	0.173368
IL-5 Signaling Pathway WP127	1	0.107	0.173368
Exercise-induced Circadian Regulation WP410	1	0.108	0.173368
Histone Modifications WP2369	1	0.106	0.173368
TNF alpha Signaling Pathway WP231	2	0.109	0.173452
ATM Signaling Network in Development and Disease WP3878	1	0.112	0.17669
Pathogenic Escherichia coli infection WP2272	1	0.114	0.178308
IL-6 signaling pathway WP364	1	0.119	0.181475
Regulation of Microtubule Cytoskeleton WP2038	1	0.119	0.181475
Rett syndrome causing genes WP4312	1	0.119	0.181475
Metapathway biotransformation Phase I and II WP702	3	0.12	0.181488
Energy Metabolism WP1541	1	0.121	0.1815
IL-2 Signaling Pathway WP49	1	0.125	0.185976
G Protein Signaling Pathways WP35	2	0.131	0.193331
Synaptic signaling pathways associated with autism spectrum disorder WP4539	1	0.133	0.194712
Structural Pathway of Interleukin 1 (IL-1) WP2637	1	0.138	0.195767
Copper homeostasis WP3286	1	0.136	0.195767
Wnt Signaling Pathway WP363	1	0.137	0.195767
TYROBP Causal Network WP3945	1	0.137	0.195767
Epithelial to mesenchymal transition in colorectal cancer WP4239	3	0.142	0.199892
Apoptosis-related network due to altered Notch3 in ovarian cancer WP2864	1	0.148	0.206748
IL-4 Signaling Pathway WP395	1	0.152	0.210727
MET in type 1 papillary renal cell carcinoma WP4205	1	0.158	0.215533
Prader-Willi and Angelman Syndrome WP3998	1	0.159	0.215533
Genotoxicity pathway WP4286	1	0.157	0.215533
RANKL/RANK (Receptor activator of NFKB (ligand)) Signaling Pathway WP2018	1	0.163	0.21773
RIG-I-like Receptor Signaling WP3865	1	0.162	0.21773
Lung fibrosis WP3624	1	0.171	0.226761
Insulin Signaling WP481	3	0.178	0.233979
Kit receptor signaling pathway WP304	1	0.179	0.233979
Hippo-Merlin Signaling Dysregulation WP4541	2	0.184	0.238809
NRF2 pathway WP2884	2	0.196	0.24989
Endometrial cancer WP4155	1	0.198	0.24989
Pathways Affected in Adenoid Cystic Carcinoma WP3651	1	0.197	0.24989
AGE/RAGE pathway WP2324	1	0.198	0.24989
mRNA Processing WP411	2	0.216	0.27074
Regulation of toll-like receptor signaling pathway WP1449	2	0.22	0.273878
Leptin signaling pathway WP2034	1	0.225	0.278209
Arrhythmogenic Right Ventricular Cardiomyopathy WP2118	1	0.23	0.282483
Endoderm Differentiation WP2853	2	0.233	0.28426
Mesodermal Commitment Pathway WP2857	2	0.25	0.30298
Ectoderm Differentiation WP2858	2	0.265	0.316961
Pyrimidine metabolism WP4022	1	0.265	0.316961
Alzheimers Disease WP2059	1	0.283	0.336292
Breast cancer pathway WP4262	2	0.291	0.343568
Regulation of Actin Cytoskeleton WP51	2	0.297	0.348404
Sudden Infant Death Syndrome (SIDS) Susceptibility Pathways WP706	2	0.299	0.348516
ErbB Signaling Pathway WP673	1	0.305	0.353259
Allograft Rejection WP2328	1	0.308	0.354491
Focal Adhesion-PI3K-Akt-mTOR-signaling pathway WP3932	4	0.316	0.359264
Nuclear Receptors Meta-Pathway WP2882	4	0.319	0.359264
Myometrial Relaxation and Contraction Pathways WP289	2	0.317	0.359264
Amino Acid metabolism WP3925	1	0.32	0.359264
Corticotropin-releasing hormone signaling pathway WP2355	1	0.337	0.376043
Genes related to primary cilium development (based on CRISPR) WP4536	1	0.347	0.384855
Toll-like Receptor Signaling Pathway WP75	1	0.353	0.389151
Wnt Signaling Pathway and Pluripotency WP399	1	0.358	0.392299
VEGFA-VEGFR2 Signaling Pathway WP3888	3	0.368	0.396141
Pathways Regulating Hippo Signaling WP4540	1	0.365	0.396141
Senescence and Autophagy in Cancer WP615	1	0.366	0.396141
Vitamin D Receptor Pathway WP2877	2	0.375	0.398983
Neural Crest Differentiation WP2064	1	0.374	0.398983
Ras Signaling WP4223	2	0.395	0.417832
PI3K-Akt Signaling Pathway WP4172	4	0.403	0.421423
Thermogenesis WP4321	1	0.402	0.421423
Ciliary landscape WP4352	2	0.459	0.477256
ESC Pluripotency Pathways WP3931	1	0.473	0.489034
TGF-beta Signaling Pathway WP366	1	0.499	0.513017
Angiopoietin Like Protein 8 Regulatory Pathway WP3915	1	0.51	0.521397
Nonalcoholic fatty liver disease WP4396	1	0.518	0.526633
Integrated Breast Cancer Pathway WP1984	1	0.57	0.576298
GPCRs, Class A Rhodopsin-like WP455	2	0.578	0.581176
Chemokine signaling pathway WP3929	1	0.607	0.607
