## Supporting Information Table S5 for "A regularized functional regression model enabling transcriptome-wide dosage-dependent association study of cancer drug response"

### Sheet: Sheet1
Gene Name	Sign	Spearman’s Correlation	Area	SD	Mean fold change of BRAF mutation with respect to wild type	Protein-protein interaction network distance to BRAF
MYO5A	+	0.955	0.531	0.261	1.35765	4
UCN2	-	-0.999	0.517	0.184	1.01607	NI
TSPYL5	+	0.886	0.513	0.146	0.838393	NI
S100A1	+	0.812	0.488	0.189	1.26279	NI
GPNMB	+	1	0.424	0.196	1.16886	3
ACP5	-	-0.998	0.359	0.149	1.03922	NI
FCGR2A	-	-0.588	0.341	0.158	1.24961	3
GAS7	-	-0.513	0.285	0.096	1.06708	NI
CITED1	0	-0.603	0.28	0.348	1.62962	3
SPRY4	-	-0.611	0.274	0.127	1.22814	2
HPS4	0	-0.801	0.245	0.196	1.40968	NI
C3orf70	-	-0.957	0.239	0.124	1.14499	NI
CD44	+	0.868	0.239	0.164	1.41288	3
ACOT7	0	0.999	0.239	0.123	1.18446	NI
RAP2B	0	0.927	0.236	0.179	1.25416	NI
KCNJ13	0	-0.604	0.205	0.094	1.1013	3
ALX1	-	-1	0.202	0.099	1.10368	NI
PLAT	-	-0.405	0.201	0.121	1.31158	4
RETSAT	0	0.689	0.201	0.142	1.12679	NI
GSN	+	0.588	0.196	0.109	1.0789	4
CDH19	0	0.943	0.185	0.102	0.933333	NI
ATP1B3	-	-1	0.178	0.115	1.06283	NI
BAZ1A	+	-0.29	0.173	0.105	1.1086	4
FAM78B	0	-0.732	0.173	0.163	1.23126	NI
SLC16A4	-	-0.298	0.166	0.117	1.23362	NI
DSTYK	+	0.937	0.166	0.136	0.943012	NI
ST6GALNAC2	0	-0.815	0.164	0.102	1.26389	NI
MFSD12	0	-0.788	0.16	0.148	1.12984	NI
MTARC1	-	-0.846	0.158	0.098	1.28908	NI
GJA3	0	-0.85	0.157	0.075	1.07064	NI
CYP27A1	-	-0.743	0.156	0.09	1.37299	NI
ZNF292	+	-0.474	0.154	0.118	1.19389	NI
CRYL1	0	0.84	0.152	0.13	1.33038	NI
EGLN1	-	-0.442	0.15	0.119	1.0527	3
TRPV2	0	0.769	0.147	0.118	1.07413	4
MITF	+	1	0.146	0.106	0.743365	2
TBC1D7	0	-0.603	0.146	0.118	1.30359	3
SLC6A8	0	-0.263	0.144	0.111	0.941014	NI
PTPRZ1	-	-0.808	0.139	0.138	1.0735	4
PLOD3	0	0.696	0.132	0.135	1.16645	4
IGSF11	0	-0.723	0.132	0.094	1.26577	NI
ANKRD7	+	0.92	0.131	0.12	1.24139	NI
KIAA1549L	0	-0.986	0.128	0.109	1.23106	NI
LINC00518	+	0.754	0.127	0.13	1.09335	NI
RTN3P1	0	0.824	0.127	0.087	1.17603	NI
PRSS33	0	0.507	0.118	0.275	1.63463	NI
RAB38	0	0.039	0.113	0.118	1.37694	NI
TRAK2	0	-0.42	0.109	0.123	1.29615	NI
KANK1	0	-0.493	0.107	0.113	1.34546	3
GYPC	+	-0.3	0.105	0.092	1.07159	4
HCCAT5	0	0.654	0.103	0.131	1.17981	NI
TYR	-	0.467	0.1	0.098	1.11002	4
BFSP1	-	-0.804	0.1	0.113	1.40572	NI
TYRP1	0	0.457	0.1	0.097	1.32562	3
STEAP1B	0	-0.301	0.091	0.116	1.20152	NI
IGSF8	0	-0.668	0.09	0.129	1.31285	5
ASB9	0	0.513	0.086	0.115	1.14191	NI
SPRED1	0	-0.556	0.067	0.116	1.23925	4
TBC1D16	0	0.757	0.065	0.097	1.11704	NI
ITGA9	0	0.785	0.056	0.111	1.15436	3
KREMEN1	0	-0.555	0.053	0.086	1.12258	4
LAMA4	-	0.344	0.038	0.083	1.15123	4
MLANA	0	0.534	0.037	0.097	1.14686	NI
ZCCHC24	0	-0.858	0.035	0.097	1.23275	NI
KLF9	0	0.932	0.011	0.074	1.06395	NI
