## Supporting Information Table S4 for "A regularized functional regression model enabling transcriptome-wide dosage-dependent association study of cancer drug response"

### Sheet: Sheet1
Ensembl Gene ID	Gene Name	Area	SD	Sign	Spearman’s Correlation	Mean fold change of BRAF mutation with respect to wild type	Protein-protein interaction network distance to BRAF
ENSG00000143621	KIR3DL1	0.37	0.107	-	-0.874	0.978145	3
ENSG00000101057	CHST11	0.257	0.092	-	-0.817	0.898557	NI
ENSG00000118113	APOC1P1	0.247	0.09	-	-0.918	1.18955	NI
ENSG00000166173	PLEKHA6	0.239	0.086	-	-0.908	1.03735	3
ENSG00000188290	PPM1F	0.223	0.068	+	0.91	0.882679	3
ENSG00000139318	BFSP1	0.222	0.074	-	-0.8	1.21662	NI
ENSG00000174099	PPP1R3A	0.217	0.082	+	0.774	1.07824	3
ENSG00000143340	C16orf87	0.207	0.087	+	0.851	0.977174	NI
ENSG00000143436	PARVA	0.203	0.081	+	0.89	0.984039	2
ENSG00000116285	SLC39A13	0.202	0.079	-	-0.461	1.0546	NI
ENSG00000136950	UCN2	0.198	0.07	-	-0.928	0.978861	NI
ENSG00000102265	STMN3	0.198	0.087	+	0.834	1.20088	2
ENSG00000106560	RNF130	0.197	0.083	-	-0.927	1.1526	NI
ENSG00000196954	C3orf58	0.196	0.076	+	0.922	1.13262	NI
ENSG00000198837	CXXC4	0.188	0.079	+	0.866	0.995144	NI
ENSG00000197702	THBD	0.179	0.093	0	-0.967	1.23051	4
ENSG00000173542	SIRT3	0.173	0.066	-	-0.76	1.01289	3
ENSG00000105679	PLAT	0.172	0.092	-	-0.878	1.32151	4
ENSG00000116580	MPPED1	0.168	0.066	+	0.43	0.977972	NI
ENSG00000085274	INSL3	0.162	0.068	-	-0.973	0.965435	NI
ENSG00000165915	FAM163A	0.159	0.078	-	-0.983	1.10561	NI
ENSG00000197329	CNIH3	0.153	0.08	-	-0.918	0.937601	NI
ENSG00000143793	GJA3	0.153	0.067	0	-0.94	0.933457	NI
ENSG00000105355	BTG2	0.152	0.078	+	0.959	1.03506	2
ENSG00000189325	DLX6	0.152	0.059	0	0.686	0.987061	NI
ENSG00000198829	DLC1	0.151	0.053	-	-0.928	0.974418	3
ENSG00000110031	GAPDHS	0.15	0.077	+	0.886	1.23237	NI
ENSG00000147894	JAG2	0.149	0.069	-	-0.994	0.980959	3
ENSG00000084731	SMOX	0.146	0.057	0	0.816	1.06996	NI
ENSG00000106077	ZMYND8	0.145	0.091	+	0.907	1.02018	3
ENSG00000117360	PDPK1	0.143	0.067	-	-0.867	0.95005	3
ENSG00000035681	SYNJ1	0.143	0.048	+	0.948	1.03717	4
ENSG00000186868	PHF23	0.14	0.086	+	0.926	0.94248	NI
ENSG00000123560	KIF3C	0.14	0.138	0	0.801	1.58839	NI
ENSG00000111145	DUSP16	0.138	0.075	+	0.937	1.13781	2
ENSG00000143543	MYBL2	0.137	0.054	-	-0.443	0.978971	2
ENSG00000134531	CARD19	0.137	0.075	0	0.999	1.27327	NI
ENSG00000131732	SHROOM3	0.133	0.071	+	0.891	1.05984	4
ENSG00000126088	CCDC120	0.132	0.068	+	0.741	1.04499	NI
ENSG00000139116	LBX2	0.129	0.064	-	-0.965	0.942478	NI
ENSG00000131773	SLC13A3	0.129	0.054	+	0.665	1.15474	NI
ENSG00000183696		0.127	0.072	-	-0.795	1.19468	NI
ENSG00000120685	GON4L	0.127	0.064	0	0.93	0.977978	NI
ENSG00000126870	MACC1	0.125	0.06	-	-0.593	0.996153	NI
ENSG00000167633	RAB32	0.124	0.058	-	-0.835	1.00776	NI
ENSG00000143365	SPRY1	0.124	0.055	+	0.904	0.981187	4
ENSG00000104365	HSPG2	0.122	0.061	-	-0.979	1.00091	NI
ENSG00000006377	HES4	0.122	0.07	+	0.898	0.889457	NI
ENSG00000186143	FAM43A	0.121	0.063	+	0.967	1.00164	NI
ENSG00000145107	ICOS	0.12	0.069	-	-0.883	1.14662	NI
ENSG00000135537	MAG	0.12	0.053	-	-0.932	1.02757	4
ENSG00000155330	IL1R2	0.12	0.07	+	0.915	0.875422	4
ENSG00000248099	AKAP5	0.119	0.039	-	-0.33	0.993696	3
ENSG00000172209	RBSN	0.119	0.052	+	0.736	0.968095	3
ENSG00000244439	PRR30	0.116	0.064	+	0.107	0.961773	NI
ENSG00000075415	LRP5	0.116	0.061	0	-0.974	1.01016	3
ENSG00000026025	DUSP8	0.115	0.094	+	0.927	1.15237	NI
ENSG00000150760	C1orf35	0.114	0.065	-	-0.888	1.07046	NI
ENSG00000125351	COMMD2	0.112	0.055	+	0.93	0.946581	NI
ENSG00000109472	DCAF12L2	0.112	0.074	+	0.857	0.792401	NI
ENSG00000175550	SEMA6D	0.112	0.06	+	0.619	1.03711	NI
ENSG00000128829	MAPT	0.111	0.036	-	0.032	1.04823	2
ENSG00000100034	RGS19	0.111	0.063	+	0.558	1.03931	2
ENSG00000148672	NECTIN1	0.108	0.071	-	-0.973	0.99343	3
ENSG00000143786	CAMK2B	0.108	0.074	+	0.736	1.26729	3
ENSG00000131381	ATAD3C	0.107	0.036	+	0.37	0.998572	NI
ENSG00000036672	DRAP1	0.107	0.038	+	0.532	0.968058	NI
ENSG00000175877	GDF11	0.107	0.032	0	0.648	0.993413	NI
ENSG00000161265	SDHAP3	0.106	0.041	0	0.67	0.943567	NI
ENSG00000069424	RAB34	0.104	0.083	-	-0.816	1.07941	4
ENSG00000182500	SEC31B	0.104	0.053	+	0.671	1.03686	NI
ENSG00000109113	A2M	0.102	0.042	-	-0.663	1.06465	5
ENSG00000159147	EMC9	0.101	0.055	+	0.988	0.976281	NI
ENSG00000170382	PAIP2B	0.1	0.042	+	1	0.948145	NI
ENSG00000152217	STPG3	0.099	0.051	-	-0.502	0.928233	NI
ENSG00000101216	DENND4B	0.099	0.06	+	0.649	0.9893	NI
ENSG00000163958	ST8SIA2	0.099	0.043	+	0.3	0.982784	NI
ENSG00000140992	ATL1	0.098	0.034	+	0.703	0.9871	NI
ENSG00000175899	SERPIND1	0.097	0.066	-	-0.871	1.33686	4
ENSG00000138018	ITPRIP	0.097	0.062	0	0.655	0.977826	NI
ENSG00000183935	ANTXR2	0.096	0.063	-	-0.997	1.05756	NI
ENSG00000156206	ABHD11	0.096	0.055	-	-0.619	0.990114	NI
ENSG00000132256	LUZP1	0.096	0.048	0	-0.299	1.0311	NI
ENSG00000178935	ANGPT1	0.096	0.079	0	0.852	0.959161	4
ENSG00000119138	RFLNB	0.096	0.074	0	-0.609	1.14686	NI
ENSG00000187048	CORO1B	0.095	0.052	+	0.821	0.981654	3
ENSG00000087258	GGT6	0.094	0.056	-	-0.341	0.988127	NI
ENSG00000130703	PROSER1	0.094	0.074	+	0.891	1.00574	NI
ENSG00000182541	C6orf222	0.094	0.071	0	0.538	1.00724	NI
ENSG00000142227	DNMBP	0.093	0.079	-	-0.426	1.18995	NI
ENSG00000058404	CFAP161	0.092	0.08	-	-0.986	0.929795	NI
ENSG00000142798	IGF2R	0.091	0.051	-	-0.694	1.03221	3
ENSG00000170955	ACP1	0.091	0.064	-	-0.704	1.28966	3
ENSG00000011347	ARPC5L	0.091	0.045	-	-0.936	0.967402	NI
ENSG00000186732	MAFB	0.091	0.046	+	0.835	0.983651	3
ENSG00000172725	MARC1	0.091	0.057	0	-0.989	1.03203	NI
ENSG00000068366	SYT7	0.091	0.055	0	-0.768	1.07371	NI
ENSG00000163600	TM4SF19	0.09	0.051	-	-0.99	0.975459	NI
ENSG00000133687	LMBRD2	0.09	0.053	+	0.988	1.06378	NI
ENSG00000186205	UBTD1	0.09	0.046	0	0.62	0.838393	NI
ENSG00000077152	ZNF552	0.09	0.056	0	0.055	0.951464	NI
ENSG00000152804	TMEM270	0.089	0.047	+	0.434	1.07345	NI
ENSG00000164741	FHL3	0.088	0.067	+	0.068	1.20044	2
ENSG00000137575	BCL2A1	0.087	0.074	+	0.897	1.09898	3
ENSG00000204103	NSMAF	0.086	0.056	+	0.903	0.932067	3
ENSG00000168772	EMP3	0.086	0.077	+	0.698	0.883551	NI
ENSG00000145040	TNFRSF10D	0.086	0.051	0	-0.292	1.22814	3
ENSG00000154188	ORAI1	0.085	0.044	-	-0.067	1.06852	4
ENSG00000179528	PTP4A2	0.085	0.061	-	-0.996	1.06634	NI
ENSG00000197457	TMTC1	0.083	0.044	-	-0.623	0.982291	NI
ENSG00000137872	PPP1R13B	0.083	0.048	+	1	1.00691	NI
ENSG00000078795	ITGA10	0.082	0.057	-	-0.812	1.00434	4
ENSG00000184007	KCNAB2	0.081	0.051	-	-0.856	1.00683	3
ENSG00000171700	ZCCHC9	0.081	0.073	0	-0.789	1.00926	NI
ENSG00000112851	CDH24	0.079	0.052	-	-0.93	1.0173	NI
ENSG00000143319	HTR7P1	0.079	0.052	0	0.73	0.969678	NI
ENSG00000088826	LHFPL3	0.078	0.034	-	-0.391	1.07184	NI
ENSG00000131470	MSRB3	0.078	0.061	0	0.391	0.96641	NI
ENSG00000185112	MRPL9	0.077	0.036	-	-0.297	1.12893	NI
ENSG00000118508	PAPPA-AS1	0.077	0.048	+	-0.12	1.15188	NI
ENSG00000164056	SPATA31D3	0.075	0.04	+	0.351	1.07309	NI
ENSG00000099937	GMEB2	0.074	0.044	-	0.028	1.04685	NI
ENSG00000105643	HHEX	0.073	0.06	0	-0.771	0.988078	3
ENSG00000184916	EIF2AK4	0.073	0.065	0	-0.735	0.840044	4
ENSG00000169116	PRPF3	0.072	0.048	0	-0.511	0.931092	3
ENSG00000143850	SELENOI	0.071	0.053	0	0.324	0.934893	NI
ENSG00000086758	PRSS16	0.07	0.061	+	0.92	0.969033	NI
ENSG00000139880	KLF9	0.069	0.058	-	-0.533	0.956586	NI
ENSG00000181744	FAM84A	0.069	0.054	0	-0.861	0.962844	NI
ENSG00000162337	GPR22	0.069	0.048	0	0.537	0.96599	NI
ENSG00000165233	ST5	0.069	0.043	0	-0.636	1.04471	NI
ENSG00000102241	ASB9	0.068	0.042	0	-0.995	0.953912	NI
ENSG00000187416	UROD	0.068	0.053	0	0.617	0.994843	NI
ENSG00000183742	TMEM254	0.067	0.056	0	0.597	0.906158	NI
ENSG00000169641	PRSS33	0.066	0.056	0	-0.52	1.01722	NI
ENSG00000165886	ARRDC2	0.066	0.044	0	0.704	1.05544	NI
ENSG00000171310	PELI1	0.065	0.045	-	-0.174	1.23062	4
ENSG00000104368	UBE2Q2	0.065	0.052	+	0.146	1.40968	NI
ENSG00000143127	DUSP6	0.064	0.042	-	-0.897	1.0649	2
ENSG00000120457	SLFN12	0.064	0.051	-	-0.897	0.997256	NI
ENSG00000198354	KHDRBS3	0.063	0.035	+	0.56	0.990662	NI
ENSG00000115590	SCGB3A1	0.063	0.045	0	-0.297	1.00944	NI
ENSG00000173221	CUBN	0.063	0.045	0	0.408	1.11565	NI
ENSG00000152784	VIM	0.061	0.059	0	0.323	1.00178	2
ENSG00000166444	CYP4A11	0.06	0.065	-	-1	1.07688	NI
ENSG00000088808	GIMAP2	0.06	0.043	-	-0.903	0.9624	NI
ENSG00000179841	VOPP1	0.06	0.039	+	0.012	0.976985	NI
ENSG00000153551	MMP8	0.06	0.049	0	-0.766	1.19837	NI
ENSG00000173530	LPXN	0.06	0.048	0	-0.569	1.05319	3
ENSG00000206190	TRIM5	0.06	0.04	0	-0.492	1.01253	NI
ENSG00000159082	PKD2L2	0.059	0.052	+	0.796	1.00577	4
ENSG00000138771	SEC23B	0.058	0.052	+	-0.286	0.90797	NI
ENSG00000069943	PRDM8	0.057	0.064	-	-1	1.0496	NI
ENSG00000140379	PSMC3IP	0.057	0.049	0	0.716	1.66515	NI
ENSG00000158296	JTB	0.056	0.041	-	0.238	1.04102	NI
ENSG00000154415	SUCNR1	0.056	0.03	-	0.021	0.994593	NI
ENSG00000163297	NRP2	0.056	0.068	0	0.076	1.11019	4
ENSG00000183688	CPE	0.056	0.047	0	-0.461	1.12025	NI
ENSG00000138443	CMTM7	0.056	0.051	0	-0.895	1.00378	NI
ENSG00000110400	SDCBP	0.055	0.041	+	-0.31	0.9313	4
ENSG00000186300	PARM1	0.054	0.044	-	0.202	0.977744	NI
ENSG00000103355	SETBP1	0.054	0.034	-	0.248	1.18446	NI
ENSG00000075826	SCNN1B	0.054	0.054	0	0.273	0.964987	2
ENSG00000101310	LIMK2	0.053	0.038	+	0.995	1.0206	3
ENSG00000164187	ABLIM1	0.053	0.045	+	0.971	0.942932	2
ENSG00000114473	ZNF280A	0.053	0.048	0	0.722	1.01405	NI
ENSG00000143727	WDR60	0.052	0.043	+	0.744	0.985783	NI
ENSG00000145029	PMP22	0.051	0.042	0	-0.522	1.03655	NI
ENSG00000100908	GLUD1	0.051	0.045	0	-0.094	0.959859	4
ENSG00000143368	C9orf72	0.051	0.051	0	-0.67	1.00498	NI
ENSG00000074660	SERPINA3	0.05	0.051	-	-0.716	1.03347	4
ENSG00000126878	NICN1	0.05	0.04	+	0.866	0.977654	NI
ENSG00000139438	USP2	0.05	0.052	0	-0.646	0.984856	4
ENSG00000214855	RHOXF1	0.049	0.046	-	-0.891	0.992211	NI
ENSG00000154978	UPP1	0.048	0.049	-	-0.883	0.966669	NI
ENSG00000111266	SF3B4	0.047	0.037	-	-0.682	0.989526	4
ENSG00000198513	RORC	0.046	0.051	+	0.463	0.91693	NI
ENSG00000184545	UBE2T	0.046	0.038	0	-0.586	0.986512	5
ENSG00000183386	CYP17A1	0.046	0.041	0	-0.675	1.04822	3
ENSG00000112812	ABI2	0.046	0.045	0	-0.499	0.910828	3
ENSG00000186788	ERBIN	0.045	0.03	0	0.433	1.00704	3
ENSG00000148488	HTATSF1	0.044	0.062	0	-0.596	0.996167	4
ENSG00000162981	ST8SIA6	0.044	0.03	0	0.735	0.986844	NI
ENSG00000118557	IKBKB	0.043	0.034	+	0.003	0.984703	3
ENSG00000168447	TIMP1	0.043	0.031	+	0.937	0.954762	3
ENSG00000125864	DOCK1	0.043	0.039	0	-0.592	1.11002	2
ENSG00000142082	AFG1L	0.042	0.049	-	-0.401	1.00288	NI
ENSG00000148841	ZBP1	0.042	0.06	+	0.338	1.1061	NI
ENSG00000135298	U2AF1L4	0.042	0.057	0	0.717	0.898226	NI
ENSG00000058335	RASGRF1	0.041	0.043	-	-0.547	1.02898	3
ENSG00000113269	PLP1	0.041	0.047	+	0.73	1.07119	3
ENSG00000148795	GNAO1	0.041	0.056	0	0.439	0.99411	3
ENSG00000140557	CAVIN3	0.04	0.052	-	-0.661	0.979354	NI
ENSG00000161055	LARP6	0.04	0.031	0	-0.042	0.986122	3
ENSG00000147144	OSBPL2	0.04	0.041	0	-0.016	0.976248	NI
ENSG00000182890	GLUD2	0.038	0.06	0	-0.653	1.09664	NI
ENSG00000196136	FAM222A	0.037	0.061	0	-0.372	1.24931	NI
ENSG00000040633	MOB1B	0.037	0.045	0	-0.734	1.04238	3
ENSG00000256040	HUWE1	0.037	0.049	0	-0.76	1.02097	4
ENSG00000159388	PLIN3	0.036	0.046	0	-0.901	0.886708	NI
ENSG00000114744	ZNF555	0.034	0.054	+	0.832	0.954253	NI
ENSG00000107554	CASP4	0.034	0.05	0	0.424	1.05012	NI
ENSG00000135414	PMFBP1	0.033	0.051	0	-0.205	1.09637	NI
ENSG00000197768	SCARF1	0.032	0.047	+	0.793	0.989357	5
ENSG00000107611	ZDHHC19	0.032	0.045	0	-0.219	1.05107	NI
ENSG00000101883	ILF2	0.031	0.036	0	-0.175	1.00128	NI
ENSG00000215915	MYNN	0.03	0.046	+	1	0.988939	NI
ENSG00000169548	UPF3B	0.029	0.043	0	0.54	1.12027	NI
ENSG00000068097	HEATR6	0.029	0.059	0	0.199	0.983202	NI
ENSG00000172123	SLC25A3	0.028	0.056	0	0.538	1.11832	NI
ENSG00000124256	KIF21A	0.028	0.034	0	-0.314	0.981714	4
ENSG00000178726	ADGRB3	0.028	0.045	0	0.747	0.957934	NI
ENSG00000109099	DONSON	0.027	0.06	0	-0.428	1.31214	NI
ENSG00000121743	ELK3	0.026	0.04	0	-0.017	1.15436	2
ENSG00000101040	ACP7	0.026	0.048	0	0.01	1.04188	NI
ENSG00000133678	LRRN2	0.026	0.039	0	-0.528	0.966716	NI
ENSG00000197081	C18orf25	0.026	0.056	0	0.311	1.03732	NI
ENSG00000053918	IQCG	0.026	0.038	0	-0.045	0.993873	NI
ENSG00000099204	ATP10A	0.025	0.041	0	-0.117	0.897816	NI
ENSG00000167741	KCNQ1	0.024	0.049	0	0.918	0.979348	3
ENSG00000118257	PIGB	0.024	0.046	0	0.771	1.15698	NI
ENSG00000152242	KCNJ5	0.024	0.036	0	0.028	0.983866	3
ENSG00000105497	ACSL4	0.023	0.048	0	-0.255	1.01705	NI
ENSG00000183760	ISG20L2	0.023	0.039	0	-0.68	1.01398	NI
ENSG00000197893	ZNF175	0.023	0.031	0	-0.354	1.00425	NI
ENSG00000124374	GLRX	0.022	0.04	0	0.611	0.959442	NI
ENSG00000102048	ERRFI1	0.022	0.042	0	0.538	1.17603	3
ENSG00000185986	EMP1	0.022	0.038	0	-0.549	0.935014	NI
ENSG00000105695	AIF1L	0.019	0.054	-	-0.688	0.991582	NI
ENSG00000140367	NRAP	0.016	0.036	0	-0.069	1.01961	NI
