## Supporting Information Table S12 for "A regularized functional regression model enabling transcriptome-wide dosage-dependent association study of cancer drug response"

### Sheet: Sheet1
Pathway	Number of genes	P-value	Adjusted p-value	Regulation
Axon guidance Homo sapiens R-HSA-422475	14	0	0	Up
Signaling by VEGF Homo sapiens R-HSA-194138	10	0	0	Up
CREB phosphorylation through the activation of Ras Homo sapiens R-HSA-442742	3	0	0	Down
Negative regulation of MAPK pathway Homo sapiens R-HSA-5675221	3	0	0	Down
TNF signaling Homo sapiens R-HSA-75893	3	0	0	Up
IRAK1 recruits IKK complex Homo sapiens R-HSA-937039	2	0	0	Down
IRAK1 recruits IKK complex upon TLR7/8 or 9 stimulation Homo sapiens R-HSA-975144	2	0	0	Down
TP53 Regulates Transcription of Death Receptors and Ligands Homo sapiens R-HSA-6803211	2	0	0	Down
DCC mediated attractive signaling Homo sapiens R-HSA-418885	2	0	0	Down
Ras activation uopn Ca2+ infux through NMDA receptor Homo sapiens R-HSA-442982	2	0	0	Down
RIP-mediated NFkB activation via ZBP1 Homo sapiens R-HSA-1810476	2	0	0	Down
Sodium-coupled sulphate, di- and tri-carboxylate transporters Homo sapiens R-HSA-433137	1	0	0	Down
Misspliced LRP5 mutants have enhanced beta-catenin-dependent signaling Homo sapiens R-HSA-5339717	1	0	0	Down
Hemostasis Homo sapiens R-HSA-109582	14	0.001	0.0183077	Up
VEGFA-VEGFR2 Pathway Homo sapiens R-HSA-4420097	9	0.001	0.0183077	Up
RAF-independent MAPK1/3 activation Homo sapiens R-HSA-112409	3	0.001	0.0183077	Down
Lipoprotein metabolism Homo sapiens R-HSA-174824	3	0.001	0.0183077	Up
Post NMDA receptor activation events Homo sapiens R-HSA-438064	3	0.001	0.0183077	Down
Formation of Fibrin Clot (Clotting Cascade) Homo sapiens R-HSA-140877	3	0.001	0.0183077	Up
Death Receptor Signalling Homo sapiens R-HSA-73887	3	0.001	0.0183077	Up
N-Glycan antennae elongation Homo sapiens R-HSA-975577	2	0.001	0.0183077	Down
Intrinsic Pathway of Fibrin Clot Formation Homo sapiens R-HSA-140837	2	0.001	0.0183077	Down
N-glycan antennae elongation in the medial/trans-Golgi Homo sapiens R-HSA-975576	2	0.001	0.0183077	Down
RSK activation Homo sapiens R-HSA-444257	1	0.001	0.0183077	Down
NrCAM interactions Homo sapiens R-HSA-447038	1	0.001	0.0183077	Down
Activation of PUMA and translocation to mitochondria Homo sapiens R-HSA-139915	1	0.001	0.0183077	Down
Developmental Biology Homo sapiens R-HSA-1266738	17	0.002	0.0272	Up
Interleukin-1 signaling Homo sapiens R-HSA-446652	3	0.002	0.0272	Up
Caspase-mediated cleavage of cytoskeletal proteins Homo sapiens R-HSA-264870	2	0.002	0.0272	Down
HDL-mediated lipid transport Homo sapiens R-HSA-194223	2	0.002	0.0272	Down
ZBP1(DAI) mediated induction of type I IFNs Homo sapiens R-HSA-1606322	2	0.002	0.0272	Down
Neurofascin interactions Homo sapiens R-HSA-447043	1	0.002	0.0272	Down
IkBA variant leads to EDA-ID Homo sapiens R-HSA-5603029	1	0.002	0.0272	Down
IKBKG deficiency causes anhidrotic ectodermal dysplasia with immunodeficiency (EDA-ID) (via TLR) Homo sapiens R-HSA-5603027	1	0.002	0.0272	Down
Synthesis of (16-20)-hydroxyeicosatetraenoic acids (HETE) Homo sapiens R-HSA-2142816	1	0.002	0.0272	Down
Activation of NMDA receptor upon glutamate binding and postsynaptic events Homo sapiens R-HSA-442755	3	0.003	0.0332093	Up
Common Pathway of Fibrin Clot Formation Homo sapiens R-HSA-140875	2	0.003	0.0332093	Down
PTK6 Regulates Proteins Involved in RNA Processing Homo sapiens R-HSA-8849468	1	0.003	0.0332093	Down
Scavenging by Class F Receptors Homo sapiens R-HSA-3000484	1	0.003	0.0332093	Down
IRF3 mediated activation of type 1 IFN Homo sapiens R-HSA-1606341	1	0.003	0.0332093	Down
TNFR1-mediated ceramide production Homo sapiens R-HSA-5626978	1	0.003	0.0332093	Down
Signaling by NOTCH1 t(7;9)(NOTCH1:M1580 K2555) Translocation Mutant Homo sapiens R-HSA-2660825	1	0.003	0.0332093	Down
Constitutive Signaling by NOTCH1 t(7;9)(NOTCH1:M1580 K2555) Translocation Mutant Homo sapiens R-HSA-2660826	1	0.003	0.0332093	Down
TNFR1-induced NFkappaB signaling pathway Homo sapiens R-HSA-5357956	2	0.004	0.0405106	Down
Axonal growth inhibition (RHOA activation) Homo sapiens R-HSA-193634	1	0.004	0.0405106	Down
Glucocorticoid biosynthesis Homo sapiens R-HSA-194002	1	0.004	0.0405106	Down
ERKs are inactivated Homo sapiens R-HSA-202670	1	0.004	0.0405106	Down
Amino acid synthesis and interconversion (transamination) Homo sapiens R-HSA-70614	2	0.005	0.0417544	Down
Regulation of TNFR1 signaling Homo sapiens R-HSA-5357905	2	0.005	0.0417544	Down
Activation of Matrix Metalloproteinases Homo sapiens R-HSA-1592389	2	0.005	0.0417544	Down
Negative regulation of TCF-dependent signaling by DVL-interacting proteins Homo sapiens R-HSA-5368598	1	0.005	0.0417544	Down
Protein repair Homo sapiens R-HSA-5676934	1	0.005	0.0417544	Down
Phase 3 - rapid repolarisation Homo sapiens R-HSA-5576890	1	0.005	0.0417544	Down
Regulation of cytoskeletal remodeling and cell spreading by IPP complex components Homo sapiens R-HSA-446388	1	0.005	0.0417544	Down
Relaxin receptors Homo sapiens R-HSA-444821	1	0.005	0.0417544	Down
p75NTR regulates axonogenesis Homo sapiens R-HSA-193697	1	0.005	0.0417544	Down
Dissolution of Fibrin Clot Homo sapiens R-HSA-75205	1	0.005	0.0417544	Down
VEGFR2 mediated cell proliferation Homo sapiens R-HSA-5218921	7	0.006	0.0426269	Up
NOD1/2 Signaling Pathway Homo sapiens R-HSA-168638	2	0.006	0.0426269	Down
RNF mutants show enhanced WNT signaling and proliferation Homo sapiens R-HSA-5340588	1	0.006	0.0426269	Down
CHL1 interactions Homo sapiens R-HSA-447041	1	0.006	0.0426269	Down
POU5F1 (OCT4), SOX2, NANOG repress genes related to differentiation Homo sapiens R-HSA-2892245	1	0.006	0.0426269	Down
Synthesis of IP2, IP, and Ins in the cytosol Homo sapiens R-HSA-1855183	1	0.006	0.0426269	Down
Signaling by NOTCH3 Homo sapiens R-HSA-1980148	1	0.006	0.0426269	Down
Signaling by NOTCH4 Homo sapiens R-HSA-1980150	1	0.006	0.0426269	Down
Miscellaneous substrates Homo sapiens R-HSA-211958	1	0.006	0.0426269	Down
Eicosanoids Homo sapiens R-HSA-211979	1	0.006	0.0426269	Down
Trafficking of AMPA receptors Homo sapiens R-HSA-399719	2	0.007	0.0444267	Down
Glutamate Binding, Activation of AMPA Receptors and Synaptic Plasticity Homo sapiens R-HSA-399721	2	0.007	0.0444267	Down
Sialic acid metabolism Homo sapiens R-HSA-4085001	2	0.007	0.0444267	Down
Regulation of TP53 Degradation Homo sapiens R-HSA-6804757	2	0.007	0.0444267	Down
Vitamin D (calciferol) metabolism Homo sapiens R-HSA-196791	1	0.007	0.0444267	Down
Pyrimidine salvage reactions Homo sapiens R-HSA-73614	1	0.007	0.0444267	Down
NF-kB activation through FADD/RIP-1 pathway mediated by caspase-8 and -10 Homo sapiens R-HSA-933543	1	0.007	0.0444267	Down
Elevation of cytosolic Ca2+ levels Homo sapiens R-HSA-139853	1	0.007	0.0444267	Down
Neurotransmitter Receptor Binding And Downstream Transmission In The Postsynaptic Cell Homo sapiens R-HSA-112314	5	0.008	0.0470123	Up
Degradation of the extracellular matrix Homo sapiens R-HSA-1474228	4	0.008	0.0470123	Up
Regulation of TP53 Expression and Degradation Homo sapiens R-HSA-6806003	2	0.008	0.0470123	Down
Androgen biosynthesis Homo sapiens R-HSA-193048	1	0.008	0.0470123	Down
Regulation of TP53 Activity through Association with Co-factors Homo sapiens R-HSA-6804759	1	0.008	0.0470123	Down
Glutathione synthesis and recycling Homo sapiens R-HSA-174403	1	0.008	0.0470123	Down
Steroid hormones Homo sapiens R-HSA-209943	2	0.009	0.0504	Down
Heme biosynthesis Homo sapiens R-HSA-189451	1	0.009	0.0504	Down
p75NTR recruits signalling complexes Homo sapiens R-HSA-209543	1	0.009	0.0504	Down
Bile salt and organic anion SLC transporters Homo sapiens R-HSA-425471	1	0.009	0.0504	Down
Chylomicron-mediated lipid transport Homo sapiens R-HSA-174800	1	0.01	0.0553488	Down
Signaling by Activin Homo sapiens R-HSA-1502540	1	0.011	0.0581778	Down
Receptor-ligand binding initiates the second proteolytic cleavage of Notch receptor Homo sapiens R-HSA-156988	1	0.011	0.0581778	Down
CREB phosphorylation through the activation of CaMKII Homo sapiens R-HSA-442729	1	0.011	0.0581778	Down
Fatty acids Homo sapiens R-HSA-211935	1	0.011	0.0581778	Down
Apoptotic cleavage of cellular proteins Homo sapiens R-HSA-111465	2	0.012	0.0601263	Down
Pyrimidine catabolism Homo sapiens R-HSA-73621	1	0.012	0.0601263	Down
Platelet Adhesion to exposed collagen Homo sapiens R-HSA-75892	1	0.012	0.0601263	Down
Negative regulation of TCF-dependent signaling by WNT ligand antagonists Homo sapiens R-HSA-3772470	1	0.012	0.0601263	Down
Metabolism of porphyrins Homo sapiens R-HSA-189445	1	0.012	0.0601263	Down
Lipid digestion, mobilization, and transport Homo sapiens R-HSA-73923	3	0.013	0.0625051	Up
Netrin-1 signaling Homo sapiens R-HSA-373752	2	0.013	0.0625051	Down
NF-kB is activated and signals survival Homo sapiens R-HSA-209560	1	0.013	0.0625051	Down
TNFR1-induced proapoptotic signaling Homo sapiens R-HSA-5357786	1	0.013	0.0625051	Down
Nucleotide-binding domain, leucine rich repeat containing receptor (NLR) signaling pathways Homo sapiens R-HSA-168643	2	0.014	0.0640769	Down
Uptake and function of anthrax toxins Homo sapiens R-HSA-5210891	1	0.014	0.0640769	Down
IRF3-mediated induction of type I IFN Homo sapiens R-HSA-3270619	1	0.014	0.0640769	Down
TP53 regulates transcription of several additional cell death genes whose specific roles in p53-dependent apoptosis remain uncertain Homo sapiens R-HSA-6803205	1	0.014	0.0640769	Down
Polo-like kinase mediated events Homo sapiens R-HSA-156711	1	0.014	0.0640769	Down
NCAM signaling for neurite out-growth Homo sapiens R-HSA-375165	7	0.015	0.0655046	Up
Defective EXT2 causes exostoses 2 Homo sapiens R-HSA-3656237	1	0.015	0.0655046	Down
Defective EXT1 causes exostoses 1, TRPS2 and CHDS Homo sapiens R-HSA-3656253	1	0.015	0.0655046	Down
Constitutive Signaling by NOTCH1 HD Domain Mutants Homo sapiens R-HSA-2691232	1	0.015	0.0655046	Down
Signaling by NOTCH1 HD Domain Mutants in Cancer Homo sapiens R-HSA-2691230	1	0.015	0.0655046	Down
Intraflagellar transport Homo sapiens R-HSA-5620924	2	0.016	0.068	Down
MAP3K8 (TPL2)-dependent MAPK1/3 activation Homo sapiens R-HSA-5684264	1	0.016	0.068	Down
TP53 Regulates Transcription of Genes Involved in Cytochrome C Release Homo sapiens R-HSA-6803204	1	0.016	0.068	Down
Retrograde transport at the Trans-Golgi-Network Homo sapiens R-HSA-6811440	2	0.017	0.0703652	Down
p75NTR signals via NF-kB Homo sapiens R-HSA-193639	1	0.017	0.0703652	Down
Unblocking of NMDA receptor, glutamate binding and activation Homo sapiens R-HSA-438066	1	0.017	0.0703652	Down
TP53 Regulates Transcription of Cell Death Genes Homo sapiens R-HSA-5633008	2	0.018	0.0708099	Down
Ion homeostasis Homo sapiens R-HSA-5578775	2	0.018	0.0708099	Down
Defects in cobalamin (B12) metabolism Homo sapiens R-HSA-3296469	1	0.018	0.0708099	Down
Cell-extracellular matrix interactions Homo sapiens R-HSA-446353	1	0.018	0.0708099	Down
Synthesis of glycosylphosphatidylinositol (GPI) Homo sapiens R-HSA-162710	1	0.018	0.0708099	Down
Aflatoxin activation and detoxification Homo sapiens R-HSA-5423646	1	0.018	0.0708099	Down
Kinesins Homo sapiens R-HSA-983189	2	0.02	0.07616	Down
Apoptotic execution phase Homo sapiens R-HSA-75153	2	0.02	0.07616	Down
RHO GTPases Activate ROCKs Homo sapiens R-HSA-5627117	1	0.02	0.07616	Down
Signaling by NODAL Homo sapiens R-HSA-1181150	1	0.02	0.07616	Down
Signaling by Interleukins Homo sapiens R-HSA-449147	9	0.021	0.0771892	Up
IRS-mediated signalling Homo sapiens R-HSA-112399	7	0.021	0.0771892	Up
Insulin receptor signalling cascade Homo sapiens R-HSA-74751	7	0.022	0.0771892	Up
IGF1R signaling cascade Homo sapiens R-HSA-2428924	7	0.022	0.0771892	Up
Signaling by Type 1 Insulin-like Growth Factor 1 Receptor (IGF1R) Homo sapiens R-HSA-2404192	7	0.022	0.0771892	Up
IRS-related events triggered by IGF1R Homo sapiens R-HSA-2428928	7	0.022	0.0771892	Up
Toll Like Receptor 10 (TLR10) Cascade Homo sapiens R-HSA-168142	3	0.023	0.0771892	Up
Toll Like Receptor 5 (TLR5) Cascade Homo sapiens R-HSA-168176	3	0.023	0.0771892	Up
MyD88 cascade initiated on plasma membrane Homo sapiens R-HSA-975871	3	0.023	0.0771892	Up
TRAF6 mediated induction of NFkB and MAP kinases upon TLR7/8 or 9 activation Homo sapiens R-HSA-975138	3	0.023	0.0771892	Up
MyD88 dependent cascade initiated on endosome Homo sapiens R-HSA-975155	3	0.024	0.0771892	Up
Toll Like Receptor 7/8 (TLR7/8) Cascade Homo sapiens R-HSA-168181	3	0.024	0.0771892	Up
Phase 1 - Functionalization of compounds Homo sapiens R-HSA-211945	3	0.022	0.0771892	Up
Voltage gated Potassium channels Homo sapiens R-HSA-1296072	2	0.024	0.0771892	Down
Metabolism of fat-soluble vitamins Homo sapiens R-HSA-6806667	2	0.024	0.0771892	Down
Regulation of innate immune responses to cytosolic DNA Homo sapiens R-HSA-3134975	1	0.021	0.0771892	Down
STING mediated induction of host immune responses Homo sapiens R-HSA-1834941	1	0.024	0.0771892	Down
Other semaphorin interactions Homo sapiens R-HSA-416700	1	0.024	0.0771892	Down
Ephrin signaling Homo sapiens R-HSA-3928664	1	0.024	0.0771892	Down
Gap junction assembly Homo sapiens R-HSA-190861	1	0.022	0.0771892	Down
Synthesis of Leukotrienes (LT) and Eoxins (EX) Homo sapiens R-HSA-2142691	1	0.023	0.0771892	Down
NOTCH2 Activation and Transmission of Signal to the Nucleus Homo sapiens R-HSA-2979096	1	0.021	0.0771892	Down
ERK/MAPK targets Homo sapiens R-HSA-198753	1	0.024	0.0771892	Down
Defects in vitamin and cofactor metabolism Homo sapiens R-HSA-3296482	1	0.025	0.0793333	Down
Tie2 Signaling Homo sapiens R-HSA-210993	1	0.025	0.0793333	Down
Signaling by EGFR Homo sapiens R-HSA-177929	8	0.027	0.0807251	Up
GRB2 events in EGFR signaling Homo sapiens R-HSA-179812	6	0.029	0.0807251	Up
SHC1 events in EGFR signaling Homo sapiens R-HSA-180336	6	0.029	0.0807251	Up
SOS-mediated signalling Homo sapiens R-HSA-112412	6	0.029	0.0807251	Up
SHC1 events in ERBB4 signaling Homo sapiens R-HSA-1250347	6	0.029	0.0807251	Up
RAF/MAP kinase cascade Homo sapiens R-HSA-5673001	6	0.029	0.0807251	Up
FRS-mediated FGFR2 signaling Homo sapiens R-HSA-5654700	6	0.029	0.0807251	Up
FRS-mediated FGFR4 signaling Homo sapiens R-HSA-5654712	6	0.029	0.0807251	Up
FRS-mediated FGFR3 signaling Homo sapiens R-HSA-5654706	6	0.029	0.0807251	Up
FRS-mediated FGFR1 signaling Homo sapiens R-HSA-5654693	6	0.029	0.0807251	Up
Toll Like Receptor 9 (TLR9) Cascade Homo sapiens R-HSA-168138	3	0.029	0.0807251	Up
Defective B3GALT6 causes EDSP2 and SEMDJL1 Homo sapiens R-HSA-4420332	1	0.028	0.0807251	Down
Defective B4GALT7 causes EDS, progeroid type Homo sapiens R-HSA-3560783	1	0.028	0.0807251	Down
Defective B3GAT3 causes JDSSDHD Homo sapiens R-HSA-3560801	1	0.028	0.0807251	Down
Chondroitin sulfate biosynthesis Homo sapiens R-HSA-2022870	1	0.028	0.0807251	Down
TP53 regulates transcription of additional cell cycle genes whose exact role in the p53 pathway remain uncertain Homo sapiens R-HSA-6804115	1	0.028	0.0807251	Down
CTLA4 inhibitory signaling Homo sapiens R-HSA-389513	1	0.029	0.0807251	Down
Endogenous sterols Homo sapiens R-HSA-211976	1	0.028	0.0807251	Down
Nuclear Events (kinase and transcription factor activation) Homo sapiens R-HSA-198725	1	0.028	0.0807251	Down
IKK complex recruitment mediated by RIP1 Homo sapiens R-HSA-937041	1	0.027	0.0807251	Down
G0 and Early G1 Homo sapiens R-HSA-1538133	1	0.027	0.0807251	Down
Fc epsilon receptor (FCERI) signaling Homo sapiens R-HSA-2454202	8	0.031	0.082069	Up
ARMS-mediated activation Homo sapiens R-HSA-170984	6	0.032	0.082069	Up
Signalling to p38 via RIT and RIN Homo sapiens R-HSA-187706	6	0.034	0.082069	Up
Frs2-mediated activation Homo sapiens R-HSA-170968	6	0.034	0.082069	Up
MAPK1/MAPK3 signaling Homo sapiens R-HSA-5684996	6	0.033	0.082069	Up
Prolonged ERK activation events Homo sapiens R-HSA-169893	6	0.035	0.082069	Up
Signaling by Leptin Homo sapiens R-HSA-2586552	6	0.032	0.082069	Up
Interleukin receptor SHC signaling Homo sapiens R-HSA-912526	6	0.034	0.082069	Up
Signalling to RAS Homo sapiens R-HSA-167044	6	0.035	0.082069	Up
Interleukin-2 signaling Homo sapiens R-HSA-451927	6	0.035	0.082069	Up
MyD88:Mal cascade initiated on plasma membrane Homo sapiens R-HSA-166058	3	0.035	0.082069	Up
Toll Like Receptor TLR1:TLR2 Cascade Homo sapiens R-HSA-168179	3	0.035	0.082069	Up
Toll Like Receptor TLR6:TLR2 Cascade Homo sapiens R-HSA-168188	3	0.035	0.082069	Up
Toll Like Receptor 2 (TLR2) Cascade Homo sapiens R-HSA-181438	3	0.035	0.082069	Up
L1CAM interactions Homo sapiens R-HSA-373760	3	0.03	0.082069	Up
Cell surface interactions at the vascular wall Homo sapiens R-HSA-202733	3	0.034	0.082069	Up
Ion transport by P-type ATPases Homo sapiens R-HSA-936837	2	0.032	0.082069	Down
Synthesis of substrates in N-glycan biosythesis Homo sapiens R-HSA-446219	2	0.034	0.082069	Down
Signaling by Hippo Homo sapiens R-HSA-2028269	1	0.033	0.082069	Down
Regulation of FZD by ubiquitination Homo sapiens R-HSA-4641263	1	0.035	0.082069	Down
HS-GAG degradation Homo sapiens R-HSA-2024096	1	0.033	0.082069	Down
Synthesis of very long-chain fatty acyl-CoAs Homo sapiens R-HSA-75876	1	0.033	0.082069	Down
CD28 dependent PI3K/Akt signaling Homo sapiens R-HSA-389357	1	0.035	0.082069	Down
Laminin interactions Homo sapiens R-HSA-3000157	1	0.031	0.082069	Down
Insulin processing Homo sapiens R-HSA-264876	1	0.031	0.082069	Down
Diseases associated with the TLR signaling cascade Homo sapiens R-HSA-5602358	1	0.033	0.082069	Down
Diseases of Immune System Homo sapiens R-HSA-5260271	1	0.033	0.082069	Down
TRAF6 mediated NF-kB activation Homo sapiens R-HSA-933542	1	0.035	0.082069	Down
Post-translational modification: synthesis of GPI-anchored proteins Homo sapiens R-HSA-163125	1	0.031	0.082069	Down
Synthesis of IP3 and IP4 in the cytosol Homo sapiens R-HSA-1855204	1	0.03	0.082069	Down
Synthesis and interconversion of nucleotide di- and triphosphates Homo sapiens R-HSA-499943	1	0.034	0.082069	Down
Platelet calcium homeostasis Homo sapiens R-HSA-418360	1	0.034	0.082069	Down
Sema4D induced cell migration and growth-cone collapse Homo sapiens R-HSA-416572	1	0.037	0.0859122	Down
Basigin interactions Homo sapiens R-HSA-210991	1	0.037	0.0859122	Down
Integrin alphaIIb beta3 signaling Homo sapiens R-HSA-354192	1	0.038	0.0873816	Down
G-protein activation Homo sapiens R-HSA-202040	1	0.038	0.0873816	Down
Signaling by Insulin receptor Homo sapiens R-HSA-74752	7	0.039	0.0884	Up
Potassium Channels Homo sapiens R-HSA-1296071	3	0.039	0.0884	Up
Cytochrome P450 - arranged by substrate type Homo sapiens R-HSA-211897	2	0.039	0.0884	Down
Signaling by PDGF Homo sapiens R-HSA-186797	8	0.04	0.0885581	Up
Signaling by SCF-KIT Homo sapiens R-HSA-1433557	7	0.04	0.0885581	Up
FCERI mediated MAPK activation Homo sapiens R-HSA-2871796	6	0.04	0.0885581	Up
Chondroitin sulfate/dermatan sulfate metabolism Homo sapiens R-HSA-1793185	2	0.04	0.0885581	Down
Gap junction trafficking Homo sapiens R-HSA-190828	1	0.04	0.0885581	Down
Neuronal System Homo sapiens R-HSA-112316	7	0.041	0.0895229	Up
Constitutive Signaling by AKT1 E17K in Cancer Homo sapiens R-HSA-5674400	1	0.041	0.0895229	Down
VEGFR2 mediated vascular permeability Homo sapiens R-HSA-5218920	1	0.041	0.0895229	Down
Signaling by ERBB4 Homo sapiens R-HSA-1236394	7	0.043	0.0897719	Up
Signalling to ERKs Homo sapiens R-HSA-187687	6	0.042	0.0897719	Up
Interleukin-3, 5 and GM-CSF signaling Homo sapiens R-HSA-512988	6	0.043	0.0897719	Up
Platelet degranulation Homo sapiens R-HSA-114608	3	0.043	0.0897719	Up
Integrin cell surface interactions Homo sapiens R-HSA-216083	2	0.043	0.0897719	Down
Signaling by PTK6 Homo sapiens R-HSA-8848021	2	0.043	0.0897719	Down
Pyrimidine metabolism Homo sapiens R-HSA-73848	1	0.042	0.0897719	Down
Diseases associated with glycosaminoglycan metabolism Homo sapiens R-HSA-3560782	1	0.043	0.0897719	Down
TAK1 activates NFkB by phosphorylation and activation of IKKs complex Homo sapiens R-HSA-445989	1	0.042	0.0897719	Down
Metabolism of steroid hormones Homo sapiens R-HSA-196071	1	0.042	0.0897719	Down
Regulation of actin dynamics for phagocytic cup formation Homo sapiens R-HSA-2029482	2	0.044	0.0898884	Down
Cobalamin (Cbl, vitamin B12) transport and metabolism Homo sapiens R-HSA-196741	1	0.044	0.0898884	Down
PTK6 Regulates RHO GTPases, RAS GTPase and MAP kinases Homo sapiens R-HSA-8849471	1	0.044	0.0898884	Down
Gap junction trafficking and regulation Homo sapiens R-HSA-157858	1	0.044	0.0898884	Down
Glycolysis Homo sapiens R-HSA-70171	1	0.044	0.0898884	Down
Downstream signaling of activated FGFR2 Homo sapiens R-HSA-5654696	7	0.047	0.0909431	Up
Downstream signaling of activated FGFR4 Homo sapiens R-HSA-5654716	7	0.047	0.0909431	Up
Downstream signaling of activated FGFR3 Homo sapiens R-HSA-5654708	7	0.047	0.0909431	Up
MAP kinase activation in TLR cascade Homo sapiens R-HSA-450294	2	0.045	0.0909431	Down
Semaphorin interactions Homo sapiens R-HSA-373755	2	0.046	0.0909431	Down
Activation of G protein gated Potassium channels Homo sapiens R-HSA-1296041	1	0.046	0.0909431	Down
Inhibition of voltage gated Ca2+ channels via Gbeta/gamma subunits Homo sapiens R-HSA-997272	1	0.046	0.0909431	Down
G protein gated Potassium channels Homo sapiens R-HSA-1296059	1	0.046	0.0909431	Down
Phase 2 - plateau phase Homo sapiens R-HSA-5576893	1	0.045	0.0909431	Down
Sema4D in semaphorin signaling Homo sapiens R-HSA-400685	1	0.047	0.0909431	Down
EGFR downregulation Homo sapiens R-HSA-182971	1	0.047	0.0909431	Down
MAPK targets/ Nuclear events mediated by MAP kinases Homo sapiens R-HSA-450282	1	0.047	0.0909431	Down
Glutathione conjugation Homo sapiens R-HSA-156590	1	0.046	0.0909431	Down
Activated NOTCH1 Transmits Signal to the Nucleus Homo sapiens R-HSA-2122948	1	0.048	0.092129	Down
Cargo concentration in the ER Homo sapiens R-HSA-5694530	1	0.048	0.092129	Down
Transmission across Chemical Synapses Homo sapiens R-HSA-112315	5	0.049	0.093296	Up
Activation of BH3-only proteins Homo sapiens R-HSA-114452	1	0.049	0.093296	Down
Signaling by FGFR4 Homo sapiens R-HSA-5654743	7	0.05	0.0944444	Up
Response to elevated platelet cytosolic Ca2+ Homo sapiens R-HSA-76005	3	0.05	0.0944444	Up
Signalling by NGF Homo sapiens R-HSA-166520	9	0.052	0.0966875	Up
Signaling by FGFR3 Homo sapiens R-HSA-5654741	7	0.052	0.0966875	Up
Intra-Golgi and retrograde Golgi-to-ER traffic Homo sapiens R-HSA-6811442	4	0.052	0.0966875	Up
FCERI mediated NF-kB activation Homo sapiens R-HSA-2871837	2	0.052	0.0966875	Down
Downstream signaling of activated FGFR1 Homo sapiens R-HSA-5654687	7	0.053	0.0970308	Up
Disassembly of the destruction complex and recruitment of AXIN to the membrane Homo sapiens R-HSA-4641262	1	0.053	0.0970308	Down
Signaling by NOTCH2 Homo sapiens R-HSA-1980145	1	0.053	0.0970308	Down
Gluconeogenesis Homo sapiens R-HSA-70263	1	0.053	0.0970308	Down
Costimulation by the CD28 family Homo sapiens R-HSA-388841	2	0.054	0.0981069	Down
HS-GAG biosynthesis Homo sapiens R-HSA-2022928	1	0.054	0.0981069	Down
A tetrasaccharide linker sequence is required for GAG synthesis Homo sapiens R-HSA-1971475	1	0.055	0.0991667	Down
Adherens junctions interactions Homo sapiens R-HSA-418990	1	0.055	0.0991667	Down
Signaling by FGFR1 Homo sapiens R-HSA-5654736	7	0.056	0.100589	Up
DAP12 signaling Homo sapiens R-HSA-2424491	7	0.057	0.101239	Up
Activated TLR4 signalling Homo sapiens R-HSA-166054	3	0.057	0.101239	Up
HSF1-dependent transactivation Homo sapiens R-HSA-3371571	1	0.057	0.101239	Down
Downstream signal transduction Homo sapiens R-HSA-186763	7	0.058	0.101875	Up
Cytosolic sensors of pathogen-associated DNA Homo sapiens R-HSA-1834949	2	0.058	0.101875	Down
Uptake and actions of bacterial toxins Homo sapiens R-HSA-5339562	1	0.058	0.101875	Down
Biosynthesis of the N-glycan precursor (dolichol lipid-linked oligosaccharide, LLO) and transfer to a nascent protein Homo sapiens R-HSA-446193	2	0.06	0.104615	Down
Fanconi Anemia Pathway Homo sapiens R-HSA-6783310	1	0.06	0.104615	Down
Biological oxidations Homo sapiens R-HSA-211859	4	0.061	0.105971	Up
MAPK family signaling cascades Homo sapiens R-HSA-5683057	6	0.062	0.107316	Up
Signaling by FGFR2 Homo sapiens R-HSA-5654738	7	0.063	0.10826	Up
Signaling by WNT in cancer Homo sapiens R-HSA-4791275	1	0.063	0.10826	Down
DAP12 interactions Homo sapiens R-HSA-2172127	7	0.064	0.10919	Up
CD28 co-stimulation Homo sapiens R-HSA-389356	1	0.064	0.10919	Down
TRAF6 Mediated Induction of proinflammatory cytokines Homo sapiens R-HSA-168180	2	0.065	0.1105	Down
NCAM1 interactions Homo sapiens R-HSA-419037	1	0.066	0.111801	Down
Striated Muscle Contraction Homo sapiens R-HSA-390522	1	0.068	0.11478	Down
Inwardly rectifying K+ channels Homo sapiens R-HSA-1296065	1	0.07	0.117324	Down
Antigen activates B Cell Receptor (BCR) leading to generation of second messengers Homo sapiens R-HSA-983695	1	0.07	0.117324	Down
Signaling by FGFR Homo sapiens R-HSA-190236	7	0.071	0.117347	Up
Toll Like Receptor 4 (TLR4) Cascade Homo sapiens R-HSA-166016	3	0.071	0.117347	Up
COPI-dependent Golgi-to-ER retrograde traffic Homo sapiens R-HSA-6811434	2	0.071	0.117347	Down
RHO GTPases Activate WASPs and WAVEs Homo sapiens R-HSA-5663213	1	0.071	0.117347	Down
Platelet Aggregation (Plug Formation) Homo sapiens R-HSA-76009	1	0.072	0.118588	Down
Innate Immune System Homo sapiens R-HSA-168249	13	0.078	0.128028	Up
Factors involved in megakaryocyte development and platelet production Homo sapiens R-HSA-983231	3	0.079	0.129223	Up
Synthesis of PIPs at the plasma membrane Homo sapiens R-HSA-1660499	1	0.081	0.13159	Down
Collagen degradation Homo sapiens R-HSA-1442490	1	0.081	0.13159	Down
Intrinsic Pathway for Apoptosis Homo sapiens R-HSA-109606	1	0.083	0.133925	Down
Meiotic recombination Homo sapiens R-HSA-912446	1	0.083	0.133925	Down
Fcgamma receptor (FCGR) dependent phagocytosis Homo sapiens R-HSA-2029480	2	0.084	0.134626	Down
Association of TriC/CCT with target proteins during biosynthesis Homo sapiens R-HSA-390471	1	0.084	0.134626	Down
Cooperation of PDCL (PhLP1) and TRiC/CCT in G-protein beta folding Homo sapiens R-HSA-6814122	1	0.085	0.135772	Down
Cardiac conduction Homo sapiens R-HSA-5576891	3	0.086	0.13691	Up
Transcriptional regulation of pluripotent stem cells Homo sapiens R-HSA-452723	1	0.087	0.13804	Down
mRNA Splicing - Major Pathway Homo sapiens R-HSA-72163	3	0.088	0.139163	Up
NGF signalling via TRKA from the plasma membrane Homo sapiens R-HSA-187037	7	0.089	0.140278	Up
Non-integrin membrane-ECM interactions Homo sapiens R-HSA-3000171	1	0.09	0.141386	Down
Immune System Homo sapiens R-HSA-168256	23	0.094	0.145746	Up
Downstream TCR signaling Homo sapiens R-HSA-202424	2	0.094	0.145746	Down
EPHB-mediated forward signaling Homo sapiens R-HSA-3928662	1	0.094	0.145746	Down
Retinoid metabolism and transport Homo sapiens R-HSA-975634	1	0.094	0.145746	Down
p75 NTR receptor-mediated signalling Homo sapiens R-HSA-193704	2	0.095	0.146343	Up
Metabolism of nucleotides Homo sapiens R-HSA-15869	2	0.095	0.146343	Up
GABA B receptor activation Homo sapiens R-HSA-977444	1	0.096	0.146462	Down
Activation of GABAB receptors Homo sapiens R-HSA-991365	1	0.096	0.146462	Down
Fatty Acyl-CoA Biosynthesis Homo sapiens R-HSA-75105	1	0.096	0.146462	Down
Cell junction organization Homo sapiens R-HSA-446728	2	0.097	0.147514	Down
mRNA Splicing Homo sapiens R-HSA-72172	3	0.099	0.150076	Up
Inositol phosphate metabolism Homo sapiens R-HSA-1483249	1	0.101	0.152139	Down
RHO GTPases activate PKNs Homo sapiens R-HSA-5625740	1	0.101	0.152139	Down
Muscle contraction Homo sapiens R-HSA-397014	4	0.102	0.153161	Up
Toll-Like Receptors Cascades Homo sapiens R-HSA-168898	3	0.105	0.156677	Up
CLEC7A (Dectin-1) signaling Homo sapiens R-HSA-5607764	2	0.105	0.156677	Up
Interferon gamma signaling Homo sapiens R-HSA-877300	2	0.106	0.156696	Up
Transcriptional activation of mitochondrial biogenesis Homo sapiens R-HSA-2151201	1	0.106	0.156696	Down
Binding and Uptake of Ligands by Scavenger Receptors Homo sapiens R-HSA-2173782	1	0.106	0.156696	Down
Glucagon-like Peptide-1 (GLP1) regulates insulin secretion Homo sapiens R-HSA-381676	1	0.107	0.157684	Down
Chaperonin-mediated protein folding Homo sapiens R-HSA-390466	2	0.108	0.158667	Up
EPH-Ephrin signaling Homo sapiens R-HSA-2682334	2	0.109	0.159643	Up
PLC beta mediated events Homo sapiens R-HSA-112043	1	0.11	0.160122	Down
Diseases of metabolism Homo sapiens R-HSA-5668914	1	0.11	0.160122	Down
G-protein mediated events Homo sapiens R-HSA-112040	1	0.112	0.162537	Down
Phase 0 - rapid depolarisation Homo sapiens R-HSA-5576892	1	0.114	0.164936	Down
mRNA Splicing - Minor Pathway Homo sapiens R-HSA-72165	1	0.115	0.165879	Down
Transport to the Golgi and subsequent modification Homo sapiens R-HSA-948021	3	0.119	0.17113	Up
Apoptosis Homo sapiens R-HSA-109581	3	0.12	0.171417	Up
MyD88-independent TLR3/TLR4 cascade Homo sapiens R-HSA-166166	2	0.121	0.171417	Up
Toll Like Receptor 3 (TLR3) Cascade Homo sapiens R-HSA-168164	2	0.121	0.171417	Up
TRIF-mediated TLR3/TLR4 signaling Homo sapiens R-HSA-937061	2	0.121	0.171417	Up
G alpha (z) signalling events Homo sapiens R-HSA-418597	1	0.12	0.171417	Down
Programmed Cell Death Homo sapiens R-HSA-5357801	3	0.124	0.175145	Up
Regulation of TP53 Activity Homo sapiens R-HSA-5633007	3	0.126	0.17692	Up
Protein folding Homo sapiens R-HSA-391251	2	0.126	0.17692	Up
Cytokine Signaling in Immune system Homo sapiens R-HSA-1280215	10	0.127	0.1778	Up
TP53 Regulates Transcription of Cell Cycle Genes Homo sapiens R-HSA-6791312	1	0.128	0.178674	Down
Golgi-to-ER retrograde transport Homo sapiens R-HSA-8856688	2	0.132	0.183184	Up
GPVI-mediated activation cascade Homo sapiens R-HSA-114604	1	0.132	0.183184	Down
G beta:gamma signalling through PI3Kgamma Homo sapiens R-HSA-392451	1	0.133	0.184035	Down
mRNA 3'-end processing Homo sapiens R-HSA-72187	1	0.138	0.189303	Down
Post-Elongation Processing of Intron-Containing pre-mRNA Homo sapiens R-HSA-112296	1	0.138	0.189303	Down
Nuclear Receptor transcription pathway Homo sapiens R-HSA-383280	1	0.138	0.189303	Down
Heparan sulfate/heparin (HS-GAG) metabolism Homo sapiens R-HSA-1638091	1	0.142	0.19423	Down
TCR signaling Homo sapiens R-HSA-202403	2	0.147	0.19992	Up
Mitochondrial biogenesis Homo sapiens R-HSA-1592230	1	0.147	0.19992	Down
Amyloid fiber formation Homo sapiens R-HSA-977225	1	0.149	0.202063	Down
G-protein beta:gamma signalling Homo sapiens R-HSA-397795	1	0.15	0.202841	Down
Golgi Associated Vesicle Biogenesis Homo sapiens R-HSA-432722	1	0.156	0.210357	Down
C-type lectin receptors (CLRs) Homo sapiens R-HSA-5621481	2	0.158	0.212452	Up
GABA receptor activation Homo sapiens R-HSA-977443	1	0.165	0.221239	Down
Activation of NF-kappaB in B cells Homo sapiens R-HSA-1169091	1	0.166	0.221955	Down
Extracellular matrix organization Homo sapiens R-HSA-1474244	5	0.167	0.222667	Up
Arachidonic acid metabolism Homo sapiens R-HSA-2142753	1	0.169	0.224704	Down
Constitutive Signaling by NOTCH1 HD+PEST Domain Mutants Homo sapiens R-HSA-2894862	1	0.172	0.225543	Down
Signaling by NOTCH1 in Cancer Homo sapiens R-HSA-2644603	1	0.172	0.225543	Down
Signaling by NOTCH1 PEST Domain Mutants in Cancer Homo sapiens R-HSA-2644602	1	0.172	0.225543	Down
Constitutive Signaling by NOTCH1 PEST Domain Mutants Homo sapiens R-HSA-2644606	1	0.172	0.225543	Down
Signaling by NOTCH1 HD+PEST Domain Mutants in Cancer Homo sapiens R-HSA-2894858	1	0.172	0.225543	Down
Cell-cell junction organization Homo sapiens R-HSA-421270	1	0.173	0.226231	Down
Gastrin-CREB signalling pathway via PKC and MAPK Homo sapiens R-HSA-881907	7	0.174	0.226915	Up
Cleavage of Growing Transcript in the Termination Region Homo sapiens R-HSA-109688	1	0.179	0.231533	Down
RNA Polymerase II Transcription Termination Homo sapiens R-HSA-73856	1	0.179	0.231533	Down
Post-Elongation Processing of the Transcript Homo sapiens R-HSA-76044	1	0.179	0.231533	Down
Triglyceride Biosynthesis Homo sapiens R-HSA-75109	1	0.188	0.242515	Down
PI Metabolism Homo sapiens R-HSA-1483255	1	0.192	0.247005	Down
Ca2+ pathway Homo sapiens R-HSA-4086398	1	0.194	0.248906	Down
Antigen processing: Ubiquitination & Proteasome degradation Homo sapiens R-HSA-983168	4	0.198	0.253355	Up
Rho GTPase cycle Homo sapiens R-HSA-194840	2	0.202	0.257091	Up
COPII (Coat Protein 2) Mediated Vesicle Transport Homo sapiens R-HSA-204005	1	0.202	0.257091	Down
Transport of Mature mRNA derived from an Intron-Containing Transcript Homo sapiens R-HSA-159236	1	0.205	0.260213	Down
Processing of Capped Intron-Containing Pre-mRNA Homo sapiens R-HSA-72203	3	0.206	0.260787	Up
Platelet activation, signaling and aggregation Homo sapiens R-HSA-76002	4	0.207	0.261358	Up
Activation of anterior HOX genes in hindbrain development during early embryogenesis Homo sapiens R-HSA-5617472	1	0.21	0.263747	Down
Activation of HOX genes during differentiation Homo sapiens R-HSA-5619507	1	0.21	0.263747	Down
Glycosaminoglycan metabolism Homo sapiens R-HSA-1630316	2	0.211	0.264305	Up
Vesicle-mediated transport Homo sapiens R-HSA-5653656	7	0.221	0.276105	Up
Cell-Cell communication Homo sapiens R-HSA-1500931	2	0.223	0.277667	Up
trans-Golgi Network Vesicle Budding Homo sapiens R-HSA-199992	1	0.224	0.277667	Down
Clathrin derived vesicle budding Homo sapiens R-HSA-421837	1	0.224	0.277667	Down
Transport of Mature Transcript to Cytoplasm Homo sapiens R-HSA-72202	1	0.233	0.287326	Down
Meiosis Homo sapiens R-HSA-1500620	1	0.233	0.287326	Down
Adaptive Immune System Homo sapiens R-HSA-1280218	10	0.234	0.287814	Up
Signaling by NOTCH1 Homo sapiens R-HSA-1980143	1	0.236	0.289526	Down
RIG-I/MDA5 mediated induction of IFN-alpha/beta pathways Homo sapiens R-HSA-168928	1	0.238	0.291229	Down
Metabolism of polyamines Homo sapiens R-HSA-351202	1	0.239	0.291703	Down
Signaling by the B Cell Receptor (BCR) Homo sapiens R-HSA-983705	3	0.248	0.301913	Up
Glucose metabolism Homo sapiens R-HSA-70326	1	0.25	0.303571	Down
Mitochondrial translation termination Homo sapiens R-HSA-5419276	1	0.253	0.305655	Down
Phase II conjugation Homo sapiens R-HSA-156580	1	0.253	0.305655	Down
Membrane Trafficking Homo sapiens R-HSA-199991	6	0.254	0.306086	Up
Transcriptional Regulation by TP53 Homo sapiens R-HSA-3700989	5	0.257	0.308919	Up
Mitochondrial translation initiation Homo sapiens R-HSA-5368286	1	0.259	0.3094	Down
Mitochondrial translation elongation Homo sapiens R-HSA-5389840	1	0.259	0.3094	Down
Nonsense-Mediated Decay (NMD) Homo sapiens R-HSA-927802	1	0.26	0.3094	Down
Nonsense Mediated Decay (NMD) enhanced by the Exon Junction Complex (EJC) Homo sapiens R-HSA-975957	1	0.26	0.3094	Down
PI3K Cascade Homo sapiens R-HSA-109704	1	0.261	0.309815	Down
Ion channel transport Homo sapiens R-HSA-983712	3	0.264	0.311821	Up
Metabolism of vitamins and cofactors Homo sapiens R-HSA-196854	2	0.264	0.311821	Up
Regulation of insulin secretion Homo sapiens R-HSA-422356	1	0.267	0.314584	Down
Platelet homeostasis Homo sapiens R-HSA-418346	1	0.281	0.330262	Down
Class I MHC mediated antigen processing & presentation Homo sapiens R-HSA-983169	4	0.282	0.330621	Up
Signaling by Rho GTPases Homo sapiens R-HSA-194315	5	0.283	0.330878	Up
Fatty acid, triacylglycerol, and ketone body metabolism Homo sapiens R-HSA-535734	3	0.285	0.330878	Up
PI3K/AKT Signaling in Cancer Homo sapiens R-HSA-2219528	1	0.285	0.330878	Down
Mitochondrial translation Homo sapiens R-HSA-5368287	1	0.284	0.330878	Down
Peptide hormone metabolism Homo sapiens R-HSA-2980736	1	0.292	0.33818	Down
Opioid Signalling Homo sapiens R-HSA-111885	1	0.293	0.338515	Down
Diseases of glycosylation Homo sapiens R-HSA-3781865	1	0.298	0.343458	Down
RHO GTPase Effectors Homo sapiens R-HSA-195258	3	0.327	0.375065	Up
Cellular response to heat stress Homo sapiens R-HSA-3371556	1	0.327	0.375065	Down
Metabolism of water-soluble vitamins and cofactors Homo sapiens R-HSA-196849	1	0.328	0.375308	Down
Stimuli-sensing channels Homo sapiens R-HSA-2672351	1	0.33	0.376691	Down
Visual phototransduction Homo sapiens R-HSA-2187338	1	0.332	0.378067	Down
MHC class II antigen presentation Homo sapiens R-HSA-2132295	1	0.339	0.385117	Down
Signal Transduction Homo sapiens R-HSA-162582	30	0.344	0.389867	Up
Asparagine N-linked glycosylation Homo sapiens R-HSA-446203	3	0.348	0.393463	Up
Immunoregulatory interactions between a Lymphoid and a non-Lymphoid cell Homo sapiens R-HSA-198933	1	0.363	0.40945	Down
Transport of glucose and other sugars, bile salts and organic acids, metal ions and amine compounds Homo sapiens R-HSA-425366	1	0.372	0.41861	Down
Downstream signaling events of B Cell Receptor (BCR) Homo sapiens R-HSA-1168372	2	0.375	0.420991	Down
Organelle biogenesis and maintenance Homo sapiens R-HSA-1852241	4	0.387	0.43141	Up
Interferon Signaling Homo sapiens R-HSA-913531	2	0.386	0.43141	Down
TCF dependent signaling in response to WNT Homo sapiens R-HSA-201681	2	0.387	0.43141	Down
Signaling by NOTCH Homo sapiens R-HSA-157118	1	0.401	0.445972	Down
Assembly of the primary cilium Homo sapiens R-HSA-5617833	2	0.404	0.448261	Down
Integration of energy metabolism Homo sapiens R-HSA-163685	1	0.405	0.448326	Down
PI-3K cascade:FGFR1 Homo sapiens R-HSA-5654689	1	0.424	0.462899	Down
PI-3K cascade:FGFR3 Homo sapiens R-HSA-5654710	1	0.424	0.462899	Down
PI3K events in ERBB4 signaling Homo sapiens R-HSA-1250342	1	0.424	0.462899	Down
PIP3 activates AKT signaling Homo sapiens R-HSA-1257604	1	0.424	0.462899	Down
PI-3K cascade:FGFR4 Homo sapiens R-HSA-5654720	1	0.424	0.462899	Down
PI-3K cascade:FGFR2 Homo sapiens R-HSA-5654695	1	0.424	0.462899	Down
PPARA activates gene expression Homo sapiens R-HSA-1989781	1	0.427	0.465108	Down
Metabolism of lipids and lipoproteins Homo sapiens R-HSA-556833	8	0.43	0.467306	Up
GAB1 signalosome Homo sapiens R-HSA-180292	1	0.433	0.469494	Down
Metabolism of carbohydrates Homo sapiens R-HSA-71387	3	0.437	0.471692	Up
Diseases of signal transduction Homo sapiens R-HSA-5663202	3	0.438	0.471692	Up
PI3K/AKT activation Homo sapiens R-HSA-198203	1	0.438	0.471692	Down
Regulation of lipid metabolism by Peroxisome proliferator-activated receptor alpha (PPARalpha) Homo sapiens R-HSA-400206	1	0.441	0.473851	Down
Signaling by Wnt Homo sapiens R-HSA-195721	3	0.444	0.476	Up
ER to Golgi Anterograde Transport Homo sapiens R-HSA-199977	1	0.451	0.482418	Down
Mitotic G1-G1/S phases Homo sapiens R-HSA-453279	1	0.457	0.486649	Down
Role of LAT2/NTAL/LAB on calcium mobilization Homo sapiens R-HSA-2730905	1	0.456	0.486649	Down
RNA Polymerase II Transcription Homo sapiens R-HSA-73857	1	0.461	0.489812	Down
Generic Transcription Pathway Homo sapiens R-HSA-212436	9	0.51	0.540668	Up
Metabolism of amino acids and derivatives Homo sapiens R-HSA-71291	3	0.512	0.541582	Up
G alpha (i) signalling events Homo sapiens R-HSA-418594	2	0.519	0.547769	Down
Major pathway of rRNA processing in the nucleolus Homo sapiens R-HSA-6791226	1	0.523	0.55077	Down
Beta-catenin independent WNT signaling Homo sapiens R-HSA-3858494	1	0.527	0.553757	Down
G alpha (s) signalling events Homo sapiens R-HSA-418555	1	0.546	0.572458	Down
rRNA processing Homo sapiens R-HSA-72312	1	0.57	0.596308	Down
Phospholipid metabolism Homo sapiens R-HSA-1483257	1	0.583	0.60857	Down
Disease Homo sapiens R-HSA-1643685	7	0.611	0.635013	Down
G2/M Transition Homo sapiens R-HSA-69275	1	0.61	0.635013	Down
Mitotic G2-G2/M phases Homo sapiens R-HSA-453274	1	0.616	0.638815	Down
Peptide ligand-binding receptors Homo sapiens R-HSA-375276	1	0.67	0.693304	Down
G alpha (q) signalling events Homo sapiens R-HSA-416476	1	0.681	0.703158	Down
Post-translational protein modification Homo sapiens R-HSA-597592	4	0.749	0.77003	Down
Class A/1 (Rhodopsin-like receptors) Homo sapiens R-HSA-373076	2	0.748	0.77003	Down
Signaling by GPCR Homo sapiens R-HSA-372790	11	0.806	0.825067	Down
Metabolism of proteins Homo sapiens R-HSA-392499	9	0.806	0.825067	Down
Metabolism Homo sapiens R-HSA-1430728	18	0.821	0.838618	Down
SLC-mediated transmembrane transport Homo sapiens R-HSA-425407	1	0.846	0.862304	Down
DNA Repair Homo sapiens R-HSA-73894	1	0.857	0.87165	Down
Transmembrane transport of small molecules Homo sapiens R-HSA-382551	4	0.889	0.902269	Down
Infectious disease Homo sapiens R-HSA-5663205	1	0.904	0.91554	Down
GPCR ligand binding Homo sapiens R-HSA-500792	2	0.908	0.917639	Down
Gene Expression Homo sapiens R-HSA-74160	13	0.912	0.919729	Down
Cellular responses to stress Homo sapiens R-HSA-2262752	1	0.914	0.919797	Down
Cell Cycle Homo sapiens R-HSA-1640170	2	0.959	0.963046	Down
Cell Cycle, Mitotic Homo sapiens R-HSA-69278	1	0.962	0.964025	Down
GPCR downstream signaling Homo sapiens R-HSA-388396	4	0.987	0.987	Down
